# An all-in-one pipeline for the *in vitro* discovery and *in vivo* testing of *Plasmodium falciparum* malaria transmission blocking drugs

**DOI:** 10.1101/2024.10.21.619440

**Authors:** Nicolas M. B. Brancucci, Christin Gumpp, Geert-Jan van Gemert, Xiao Yu, Armin Passecker, Flore Nardella, Basil T. Thommen, Marc Chambon, Gerardo Turcatti, Ludovic Halby, Benjamin Blasco, Maëlle Duffey, Paola B. Arimondo, Teun Bousema, Artur Scherf, Didier Leroy, Taco W. A. Kooij, Matthias Rottmann, Till S. Voss

## Abstract

Elimination and eradication of malaria will depend on new drugs with potent activity against *Plasmodium falciparum* mature stage V gametocytes, the only stages able to infect the mosquito vector for onward parasite transmission. The identification of molecules active against these quiescent stages is difficult due to the specific biology of gametocyte maturation and challenges linked to their cultivation *in vitro*. Furthermore, the antimalarial drug development pipeline lacks a suitable animal model for evaluating the transmission-blocking potential of promising lead compounds and preclinical and clinical drug candidates *in vivo*. Here, we established a transmission-blocking drug discovery and development platform based on transgenic *P. falciparum* parasites engineered to produce large numbers of pure stage V gametocytes expressing a red-shifted firefly luciferase as reporter for cellular viability. This NF54/iGP1_RE9H^ulg8^ line facilitated the development of a highly efficient and robust *in vitro* screening assay for the identification of stage V gametocytocidal compounds. Importantly, by infecting humanized NODscidIL2Rγ^null^ mice with pure NF54/iGP1_RE9H^ulg8^ stage V gametocytes, we also established a preclinical *P. falciparum in vivo* transmission model. Using whole animal bioluminescence imaging and quantification of gametocyte densities over a period of 14 days, we assessed the gametocyte killing and clearance kinetics *in vivo* of antimalarial reference drugs as well as five clinical drug candidates and identified markedly different pharmacodynamic response profiles. Furthermore, we successfully integrated this mouse model with mosquito feeding assays and thus firmly established a valuable tool for the systematic *in vivo* evaluation of gametocytocidal and transmission-blocking drug efficacy.

**One sentence summary:** We applied robust new assays for gametocytocidal drug discovery and *in vivo* efficacy testing using a humanized mouse model for malaria transmission
