## Supplementary material for "An all-in-one pipeline for the *in vitro* discovery and *in vivo* testing of *Plasmodium falciparum* malaria transmission blocking drugs": Dataset S1

### Sheet: Dataset S1_epidrugs
ID	PlateID	WellID	Plate Row Well	CatalogID	BatchID	Supplier	Cpd Name	Cpd Type/Target	CAS number	MW	Conc.	RLU	normalised RLU (% of neg. control)	inhibitory activity (% of neg. control)	Hit (>50% inhibition)	Conc.	RLU	normalised RLU (% of neg. control)	inhibitory activity (% of neg. control)	Hit (>50% inhibition)
1	1	A1	1A1				MB	pos. control			50uM	5140	8.76124			50uM	5532	9.34321
2	1	A2	1A2	10443	11076-0578692	Cayman chemicals	SB939	A pan-HDAC inhibitor	929016-96-6	358.5	10uM	36610	62.4025	37.5975		1uM	45550	76.9312	23.0688
3	1	A3	1A3	10495	11076-0578692	Cayman chemicals	4-iodo-SAHA	A potent SAHA analog	1219807-87-0	390.2	10uM	39440	67.2263	32.7737		1uM	52280	88.2978	11.7022
4	1	A4	1A4	10496	11076-0578692	Cayman chemicals	Sulforaphane	A class I and II HDAC inhibitor with anticancer activity	4478-93-7	177.3	10uM	56460	96.2373	3.76273		1uM	59110	99.8332	0.166783
5	1	A5	1A5	10523	11076-0578692	Cayman chemicals	Sirtinol	Inhibitor of sirtuin deacetylases	410536-97-9	394.5	10uM	55750	95.0271	4.97294		1uM	60310	101.86	-1.85994
6	1	A6	1A6	10569	11076-0578692	Cayman chemicals	Ellagic Acid	Polyphenolic antioxidant	476-66-4	302.2	10uM	55930	95.3339	4.66613		1uM	60020	101.37	-1.37015
7	1	A7	1A7	10574	11076-0578692	Cayman chemicals	Suberohydroxamic Acid	HDAC inhibitor	38937-66-5	204.2	10uM	51590	87.9363	12.0637		1uM	62840	106.133	-6.13296
8	1	A8	1A8	10599	11076-0578692	Cayman chemicals	Cl-Amidine (hydrochloride)	A PAD inhibitor	1373232-26-8	347.24	10uM	57800	98.5213	1.47867		1uM	61460	103.802	-3.80223
9	1	A9	1A9	10610	11076-0578692	Cayman chemicals	F-Amidine (trifluoroacetate salt)	A PAD inhibitor	877617-46-4	408.4	10uM	56270	95.9134	4.08659		1uM	60830	102.738	-2.73819
10	1	A10	1A10	10641	11076-0578692	Cayman chemicals	JGB1741	A SIRT1 inhibitor	1256375-38-8	440.6	10uM	55290	94.243	5.75702		1uM	61080	103.16	-3.16043
11	1	A11	1A11	10734	11076-0578692	Cayman chemicals	UNC0638	A G9a and GLP histone methyltransferase inhibitor	1255580-76-7	509.7	10uM	9009	15.356	84.644	1	1uM	45980	77.6574	22.3426
12	1	A12	1A12				DMSO	neg. control				62320	106.226				64060	108.193
13	1	B1	1B1				MB	pos. control			50uM	6101	12.9035			50uM	7640	12.9035
14	1	B2	1B2	10875	11076-0578692	Cayman chemicals	UNC669	A selective MBT inhibitor	1314241-44-5	338.2	10uM	53620	91.3964	8.60357		1uM	51230	86.5244	13.4756
15	1	B3	1B3	10974	11076-0578692	Cayman chemicals	CAY10669	An inhibitor of PCAF	1243583-88-1	326.4	10uM	51880	88.4306	11.5694		1uM	51670	87.2675	12.7325
16	1	B4	1B4	11084	11076-0578692	Cayman chemicals	UNC0631	An inhibitor of G9a/GLP methyltransferases	1320288-19-4	635.9	10uM	8648	14.7407	85.2593	1	1uM	36080	60.9369	39.0631
17	1	B5	1B5	11085	11076-0578692	Cayman chemicals	UNC0646	An inhibitor of G9a/GLP methyltransferases	1320288-17-2	621.9	10uM	7834	13.3532	86.6468	1	1uM	44720	75.5294	24.4706
18	1	B6	1B6	11091	11076-0578692	Cayman chemicals	Methylstat (hydrate)	A cell-permeable demethylase inhibitor	na	505.562	10uM	18790	32.028	67.972	1	1uM	52910	89.3618	10.6382
19	1	B7	1B7	11138	11076-0578692	Cayman chemicals	2,4-Pyridinedicarboxylic Acid (hydrate)	An inhibitor of 2-oxoglutarate-dependent enzymes	207671-42-9	185.134	10uM	53130	90.5612	9.43879		1uM	53770	90.8143	9.18572
20	1	B8	1B8	11164	11076-0578692	Cayman chemicals	5-Azacytidine	A DNA methyltransferase inhibitor	320-67-2	244.2	10uM	53250	90.7658	9.23424		1uM	52690	88.9902	11.0098
21	1	B9	1B9	11165	11076-0578692	Cayman chemicals	SGI-1027	A DNA methyltransferase inhibitor	1020149-73-8	461.5	10uM	1278	2.17838	97.8216	1	1uM	18600	31.4143	68.5857	1
22	1	B10	1B10	11166	11076-0578692	Cayman chemicals	Decitabine	A 2’ deoxy analog of 5-azacytidine	2353-33-5	228.2	10uM	52830	90.0499	9.95014		1uM	53630	90.5778	9.42217
23	1	B11	1B11	11181	11076-0578692	Cayman chemicals	I-BET151	A BRD2, BRD3, and BRD4 inhibitor	1300031-49-5	415.5	10uM	57390	97.8225	2.17753		1uM	54170	91.4899	8.51014
24	1	B12	1B12				DMSO	neg. control				59860	102.033				57310	96.7931
25	1	C1	1C1				MB	pos. control			50uM	4285	14.2749			50uM	8452	14.2749
26	1	C2	1C2	11323	11076-0578692	Cayman chemicals	Sodium 4-Phenylbutyrate	A chemical chaperone	1716-12-7	186.2	10uM	52360	89.2487	10.7513		1uM	53530	90.4089	9.59107
27	1	C3	1C3	11572	11076-0578692	Cayman chemicals	IOX1	A 2-oxoglutarate oxygenase inhibitor	5852-78-8	189.2	10uM	49440	84.2715	15.7285		1uM	53640	90.5947	9.40528
28	1	C4	1C4	11620	11076-0578692	Cayman chemicals	MI-2 (hydrochloride)	An inhibitor of menin-MLL interactions	na	448.5	10uM	37110	63.2548	36.7452		1uM	47720	80.5962	19.4038
29	1	C5	1C5	11690	11076-0578692	Cayman chemicals	Gemcitabine	An anticancer nucleoside analog	95058-81-4	263.2	10uM	50310	85.7545	14.2455		1uM	54200	91.5405	8.45948
30	1	C6	1C6	11787	11076-0578692	Cayman chemicals	BRD4770	An inhibitor of EHMT2/G9a	1374601-40-7	413.5	10uM	32080	54.681	45.319		1uM	51480	86.9466	13.0534
31	1	C7	1C7	11796	11076-0578692	Cayman chemicals	Wedelolactone	A natural NF-κB inhibitor	524-12-9	314.3	10uM	47830	81.5273	18.4727		1uM	53070	89.632	10.368
32	1	C8	1C8	11876	11076-0578692	Cayman chemicals	L-α-Hydroxyglutaric Acid (sodium salt)	An α-hydroxy acid	63512-50-5	194.094	10uM	50850	86.6749	13.3251		1uM	54870	92.6721	7.32789
33	1	C9	1C9	12033	11076-0578692	Cayman chemicals	Daminozide	Selective inhibitor of KDM2/7 histone demethylases	1596-84-5	160.2	10uM	52100	88.8056	11.1944		1uM	56350	95.1717	4.82826
34	1	C10	1C10	12086	11076-0578692	Cayman chemicals	CPTH2 (hydrochloride)	A HAT inhibitor	2108899-91-6	328.3	10uM	49240	83.9306	16.0694		1uM	58250	98.3807	1.61927
35	1	C11	1C11	12095	11076-0578692	Cayman chemicals	Butyrolactone 3	A HAT inhibitor	778649-18-6	184.2	10uM	52730	89.8794	10.1206		1uM	57650	97.3674	2.63263
36	1	C12	1C12				DMSO	neg. control				57620	98.2145				60680	102.485
37	1	D1	1D1				MB	pos. control			50uM	7920	12.2972			50uM	7281	12.2972
38	1	D2	1D2	13033	11076-0578692	Cayman chemicals	Valproic Acid (sodium salt)	A class I HDAC inhibitor	1069-66-5	166.2	10uM	50680	86.3851	13.6149		1uM	51470	86.9297	13.0703
39	1	D3	1D3	13085	11076-0578692	Cayman chemicals	Tenovin-1	A small molecule activator of p53	380315-80-0	369.5	10uM	48030	81.8682	18.1318		1uM	48130	81.2887	18.7113
40	1	D4	1D4	13121	11076-0578692	Cayman chemicals	Sodium Butyrate	A short-chain fatty acid and HDAC inhibitor	156-54-7	110.1	10uM	49710	84.7318	15.2682		1uM	49590	83.7545	16.2455
41	1	D5	1D5	13124	11076-0578692	Cayman chemicals	BIX01294 (hydrochloride hydrate)	An inhibitor of G9a histone methyltransferase	1808255-64-2	600	10uM	13680	23.3179	76.6821	1	1uM	42050	71.0199	28.9801
42	1	D6	1D6	13144	11076-0578692	Cayman chemicals	Anacardic Acid	A histone acetyltransferase inhibitor	16611-84-0	348.5	10uM	48650	82.925	17.075		1uM	50150	84.7003	15.2997
43	1	D7	1D7	13148	11076-0578692	Cayman chemicals	Lysine-specific Demethylase Inhibitor (1C) (hydrochloride)	An LSD1 inhibitor	1234494-75-7	474.343	10uM	47560	81.067	18.933		1uM	50610	85.4772	14.5228
44	1	D8	1D8	13168	11076-0578692	Cayman chemicals	Splitomicin	Inhibitor of yeast Sir2p	5690-03-09	198.2	10uM	47450	80.8795	19.1205		1uM	51020	86.1697	13.8303
45	1	D9	1D9	13172	11076-0578692	Cayman chemicals	CBHA	Inhibitor of histone deacetylases	174664-65-4	222.2	10uM	44240	75.408	24.592		1uM	52800	89.176	10.824
46	1	D10	1D10	13174	11076-0578692	Cayman chemicals	M 344	HDAC inhibitor	251456-60-7	307.4	10uM	29630	50.505	49.495		1uM	49570	83.7207	16.2793
47	1	D11	1D11	13176	11076-0578692	Cayman chemicals	Oxamflatin	Inhibitor of histone deacetylases	151720-43-3	342.4	10uM	98280	167.52	-67.5203		1uM	59680	100.796	-0.795913
48	1	D12	1D12				DMSO	neg. control				58070	98.9815				58340	98.5327
49	1	E1	1E1				MB	pos. control			50uM	7216	11.245			50uM	6658	11.245
50	1	E2	1E2	13178	11076-0578692	Cayman chemicals	Salermide	A sirtuin inhibitor	1105698-15-4	394.5	10uM	51850	88.3794	11.6206		1uM	52590	88.8213	11.1787
51	1	E3	1E3	13212	11076-0578692	Cayman chemicals	Pimelic Diphenylamide 106	A tight-binding inhibitor of class I HDACs	937039-45-7	339.4	10uM	52190	88.959	11.041		1uM	51420	86.8453	13.1547
52	1	E4	1E4	13214	11076-0578692	Cayman chemicals	KD 5170	An inhibitor of class I and II HDACs	940943-37-3	451.6	10uM	50080	85.3624	14.6376		1uM	49640	83.839	16.161
53	1	E5	1E5	13280	11076-0578692	Cayman chemicals	Panobinostat	A pan-HDAC inhibitor	404950-80-7	349.4	10uM	36030	61.4139	38.5861		1uM	35650	60.2107	39.7893
54	1	E6	1E6	13284	11076-0578692	Cayman chemicals	MS-275	A histone deacetylase inhibitor	209783-80-2	376.4	10uM	51650	88.0385	11.9615		1uM	49590	83.7545	16.2455
55	1	E7	1E7	13295	11076-0578692	Cayman chemicals	HNHA	HDAC inhibitor	926908-04-5	303.4	10uM	49640	84.6124	15.3876		1uM	50220	84.8185	15.1815
56	1	E8	1E8	13302	11076-0578692	Cayman chemicals	RG108	DNA methyltransferase inhibitor	48208-26-0	334.3	10uM	49430	84.2545	15.7455		1uM	51450	86.8959	13.1041
57	1	E9	1E9	13373	11076-0578692	Cayman chemicals	2',3',5'-triacetyl-5-Azacytidine	A prodrug form of 5-azacytidine	10302-78-0	370.3	10uM	50350	85.8226	14.1774		1uM	51670	87.2675	12.7325
58	1	E10	1E10	13631	11076-0578692	Cayman chemicals	UNC0224	A potent inhibitor of G9a histone methyltransferase	1197196-48-7	485.7	10uM	49260	83.9647	16.0353		1uM	53190	89.8347	10.1653
59	1	E11	1E11	13686	11076-0578692	Cayman chemicals	Chidamide	An HDAC inhibitor	1616493-44-7	390.4	10uM	54770	93.3566	6.64337		1uM	54900	92.7228	7.27722
60	1	E12	1E12				DMSO	neg. control				57410	97.8566				57860	97.722
61	1	F1	1F1				MB	pos. control			50uM	6825	13.0572			50uM	7731	13.0572
62	1	F2	1F2	13828	11076-0578692	Cayman chemicals	3-Deazaneplanocin A	An inhibitor of lysine methyltransferase EZH2	102052-95-9	262.3	10uM	51680	88.0897	11.9103		1uM	52600	88.8382	11.1618
63	1	F3	1F3	13829	11076-0578692	Cayman chemicals	Sinefungin	A methyltransferase inhibitor	58944-73-3	381.4	10uM	50220	85.6011	14.3989		1uM	52420	88.5342	11.4658
64	1	F4	1F4	13856	11076-0578692	Cayman chemicals	5-Nitroso-8-quinolinol	A tumor cell differentiating agent	3565-26-2	174.2	10uM	6761	11.5243	88.4757	1	1uM	52360	88.4329	11.5671
65	1	F5	1F5	13870	11076-0578692	Cayman chemicals	Pyroxamide	A HDAC inhibitor	382180-17-8	265.3	10uM	37420	63.7832	36.2168		1uM	53730	90.7467	9.25328
66	1	F6	1F6	13944	11076-0578692	Cayman chemicals	N-Oxalylglycine	An inhibitor of JMJD2 histone demethylases	5262-39-5	147.1	10uM	50050	85.3113	14.6887		1uM	51680	87.2844	12.7156
67	1	F7	1F7	13945	11076-0578692	Cayman chemicals	WDR5-0103	An inhibitor of WDR5 peptide binding	890190-22-4	383.4	10uM	48180	82.1238	17.8762		1uM	50800	85.7981	14.2019
68	1	F8	1F8	13967	11076-0578692	Cayman chemicals	SGC0946	A potent inhibitor of DOT1L	1561178-17-3	618.6	10uM	28930	49.3118	50.6882	1	1uM	52100	87.9938	12.0062
69	1	F9	1F9	14004	11076-0578692	Cayman chemicals	AK-7	An inhibitor of SIRT2	420831-40-9	437.4	10uM	40940	69.7831	30.2169		1uM	50790	85.7812	14.2188
70	1	F10	1F10	14088	11076-0578692	Cayman chemicals	JNJ-26481585	A pan-HDAC inhibitor	875320-29-9	394.5	10uM	38920	66.34	33.66		1uM	36700	61.9841	38.0159
71	1	F11	1F11	14119	11076-0578692	Cayman chemicals	Bromosporine	A non-specific bromodomain inhibitor	1619994-69-2	404.4	10uM	48780	83.1465	16.8535		1uM	51240	86.5413	13.4587
72	1	F12	1F12				DMSO	neg. control				56400	96.135				58250	98.3807
73	1	G1	1G1				MB	pos. control			50uM	6246	12.1587			50uM	7199	12.1587
74	1	G2	1G2	14314	11076-0578692	Cayman chemicals	Plumbagin	A natural naphthoquinone	481-42-5	188.2	10uM	9810	16.7214	83.2786	1	1uM	42130	71.155	28.845
75	1	G3	1G3	14407	11076-0578692	Cayman chemicals	SIRT1/2 Inhibitor IV	Cell-permeable inhibitor of SIRT1 and SIRT2	14513-15-6	360.4	10uM	51350	87.5272	12.4728		1uM	50120	84.6497	15.3503
76	1	G4	1G4	14468	11076-0578692	Cayman chemicals	I-CBP112 (hydrochloride)	A selective inhibitor of CBP and EP300	2147701-33-3	505.1	10uM	50960	86.8624	13.1376		1uM	50060	84.5483	15.4517
77	1	G5	1G5	14469	11076-0578692	Cayman chemicals	SGC-CBP30	A potent inhibitor of CREBBP/EP300 bromodomains	1613695-14-9	509	10uM	40240	68.5899	31.4101		1uM	46410	78.3837	21.6163
78	1	G6	1G6	14678	11076-0578692	Cayman chemicals	(R)-PFI-2 (hydrochloride)	A SET7/9 inhibitor	1627607-87-7	536	10uM	45620	77.7603	22.2397		1uM	50470	85.2408	14.7592
79	1	G7	1G7	14969	11076-0578692	Cayman chemicals	LMK 235	A selective inhibitor of HDAC4 and HDAC5	1418033-25-6	294.4	10uM	38070	64.8911	35.1089		1uM	54530	92.0979	7.90213
80	1	G8	1G8	15066	11076-0578692	Cayman chemicals	HPOB	A potent and selective inhibitor of HDAC6	1429651-50-2	314.3	10uM	54870	93.5271	6.47292		1uM	52650	88.9227	11.0773
81	1	G9	1G9	15200	11076-0578692	Cayman chemicals	HDAC6 Inhibitor	An inhibitor of HDAC6	1259296-46-2	299.3	10uM	53490	91.1748	8.82516		1uM	51490	86.9635	13.0365
82	1	G10	1G10	15205	11076-0578692	Cayman chemicals	2-hexyl-4-Pentynoic Acid	An HDAC inhibitor	96017-59-3	182.3	10uM	55950	95.368	4.63204		1uM	52840	89.2436	10.7564
83	1	G11	1G11	15403	11076-0578692	Cayman chemicals	CAY10683	A histone deacetylase inhibitor	1477949-42-0	278.4	10uM	55300	94.26	5.73998		1uM	53090	89.6658	10.3342
84	1	G12	1G12				DMSO	neg. control				56830	96.8679				56480	95.3913
85	1	H1	1H1				MB	pos. control			50uM	5707	9.49522			50uM	5622	9.49522
86	1	H2	1H2	15479	11076-0578692	Cayman chemicals	CPI-203	A bioavailable inhibitor of BET bromodomains	1446144-04-2	399.9	10uM	54870	93.5271	6.47292		1uM	53840	90.9325	9.06749
87	1	H3	1H3	15487	11076-0578692	Cayman chemicals	SP2509	A reversible inhibitor of LSD1	1423715-09-6	437.9	10uM	50350	85.8226	14.1774		1uM	52740	89.0747	10.9253
88	1	H4	1H4	15774	11076-0578692	Cayman chemicals	6-Thioguanine	A thiopurine analog	154-42-7	167.2	10uM	55510	94.618	5.38203		1uM	53370	90.1387	9.8613
89	1	H5	1H5	16081	11076-0578692	Cayman chemicals	A-366	A potent inhibitor of G9a	1527503-11-2	329.4	10uM	54950	93.6634	6.33656		1uM	53240	89.9191	10.0809
90	1	H6	1H6	16095	11076-0578692	Cayman chemicals	OICR-9429	A probe for WDR5	1801787-56-3	555.6	10uM	55230	94.1407	5.85929		1uM	52940	89.4125	10.5875
91	1	H7	1H7	16173	11076-0578692	Cayman chemicals	EPZ004777 (formate)	A potent inhibitor of DOT1L	na	585.7	10uM	55210	94.1066	5.89338		1uM	56010	94.5975	5.4025
92	1	H8	1H8	16174	11076-0578692	Cayman chemicals	EPZ6438	A selective EZH2 inhibitor	1403254-99-8	572.7	10uM	54590	93.0498	6.95019		1uM	56320	95.1211	4.87892
93	1	H9	1H9	16272	11076-0578692	Cayman chemicals	PBIT	An inhibitor of JARID1 family demethylases	2514-30-9	241.3	10uM	35100	59.8287	40.1713		1uM	53770	90.8143	9.18572
94	1	H10	1H10	16277	11076-0578692	Cayman chemicals	PTC-209	A BMI-1 inhibitor	315704-66-6	495.2	10uM	54940	93.6464	6.3536		1uM	55970	94.5299	5.47005
95	1	H11	1H11	16288	11076-0578692	Cayman chemicals	Tenovin-3	A small molecule activator of p53	1011301-27-1	327.4	10uM	46470	79.2091	20.7909		1uM	54580	92.1823	7.81768
96	1	H12	1H12				DMSO	neg. control				60830	103.686				60690	102.502
97	2	A1	2A1				MB	pos. control			50uM	5704	9.55744			50uM	6993	11.7638
98	2	A2	2A2	16365	11076-0578692	Cayman chemicals	Octyl-α-hydroxyglutarate	A cell-permeable form of 2-HG	2097068-39-6	260.3	10uM	56920	95.3733	4.62666		1uM	54930	92.4047	7.59526
99	2	A3	2A3	16400	11076-0578692	Cayman chemicals	UNC0379	A selective SET8 inhibitor	1620401-82-2	413.6	10uM	11300	18.9339	81.0661	1	1uM	54800	92.1861	7.81395
100	2	A4	2A4	16424	11076-0578692	Cayman chemicals	RVX-208	A selective BET bromodomain antagonist	1044870-39-4	370.4	10uM	55190	92.4746	7.5254		1uM	55920	94.0701	5.92985
101	2	A5	2A5	16426	11076-0578692	Cayman chemicals	CUDC-101	A multi-target inhibitor of HDACs, EGFR, and HER2	1012054-59-9	434.5	10uM	33820	56.6677	43.3323		1uM	34890	58.6929	41.3071
102	2	A6	2A6	16614	11076-0578692	Cayman chemicals	Ryuvidine	An inhibitor of SETD8	265312-55-8	284.3	10uM	11440	19.1685	80.8315	1	1uM	35180	59.1808	40.8192
103	2	A7	2A7	16615	11076-0578692	Cayman chemicals	BVT 948	An inhibitor of protein tyrosine phosphatases	39674-97-0	241.2	10uM	50860	85.2194	14.7806		1uM	52820	88.8552	11.1448
104	2	A8	2A8	16874	11076-0578692	Cayman chemicals	Nexturastat A	A potent, cell-permeable HDAC6 inhibitor	1403783-31-2	341.4	10uM	40420	67.7265	32.2735		1uM	61400	103.289	-3.28875
105	2	A9	2A9	16917	11076-0578692	Cayman chemicals	RGFP966	A selective HDAC3 inhibitor	1357389-11-7	362.4	10uM	54760	91.7541	8.24589		1uM	58240	97.9729	2.02708
106	2	A10	2A10	16918	11076-0578692	Cayman chemicals	BG45	A selective HDAC3 inhibitor	926259-99-6	214.2	10uM	53350	89.3916	10.6084		1uM	57270	96.3412	3.65884
107	2	A11	2A11	16919	11076-0578692	Cayman chemicals	BRD73954	A dual inhibitor of HDAC6 and HDAC8	1440209-96-0	284.3	10uM	38530	64.5596	35.4404		1uM	58410	98.2589	1.74111
108	2	A12	2A12				DMSO	neg. control				59750	100.115				64030	107.713
109	2	B1	2B1				MB	pos. control			50uM	6710	9.10758			50uM	5414	9.10758
110	2	B2	2B2	17017	11076-0578692	Cayman chemicals	SGC707	A potent allosteric inhibitor of PRMT3	1687736-54-4	298.3	10uM	55730	93.3794	6.62059		1uM	54500	91.6814	8.31861
111	2	B3	2B3	17123	11076-0578692	Cayman chemicals	UMB-32	An inhibitor of BRD4, TAF1, and TAF1L bromodomains	1635437-39-6	361.4	10uM	38700	64.8445	35.1555		1uM	49970	84.0609	15.9391
112	2	B4	2B4	17124	11076-0578692	Cayman chemicals	OF-1	A bromodomain probe for BRPF proteins	919973-83-4	440.3	10uM	51550	86.3755	13.6245		1uM	52890	88.973	11.027
113	2	B5	2B5	17285	11076-0578692	Cayman chemicals	EPZ015666	A bioavailable PRMT5 inhibitor	1616391-65-1	383.4	10uM	53150	89.0564	10.9436		1uM	53520	90.0328	9.9672
114	2	B6	2B6	17385	11076-0578692	Cayman chemicals	BI-2536	A potent inhibitor of Plk1	755038-02-9	521.7	10uM	9891	16.573	83.427	1	1uM	46450	78.1395	21.8605
115	2	B7	2B7	17448	11076-0578692	Cayman chemicals	BAZ2-ICR	A BAZ2A/B bromodomain inhibitor	1665195-94-7	357.4	10uM	53200	89.1402	10.8598		1uM	54290	91.3281	8.67188
116	2	B8	2B8	17471	11076-0578692	Cayman chemicals	OG-L002	An LSD1 inhibitor	1357302-64-7	225.3	10uM	47410	79.4387	20.5613		1uM	54820	92.2197	7.7803
117	2	B9	2B9	17472	11076-0578692	Cayman chemicals	ML-324	A cell-permeable inhibitor of JMJD2 demethylases	1222800-79-4	349.4	10uM	29740	49.8314	50.1686	1	1uM	50620	85.1543	14.8457
118	2	B10	2B10	17488	11076-0578692	Cayman chemicals	GSK484 (hydrochloride)	A reversible PAD4 inhibitor	1652591-81-5	510	10uM	24940	41.7887	58.2113	1	1uM	56270	94.6589	5.34107
119	2	B11	2B11	17553	11076-0578692	Cayman chemicals	Resminostat (hydrochloride)	An orally bioavailable HDAC inhibitor	1187075-34-8	385.9	10uM	46440	77.8134	22.1866		1uM	56360	94.8103	5.18967
120	2	B12	2B12				DMSO	neg. control				62190	104.204				60700	102.111
121	2	C1	2C1				MB	pos. control			50uM	6787	13.4242			50uM	7980	13.4242
122	2	C2	2C2	17662	11076-0578692	Cayman chemicals	NI-57	A BRPF bromodomain inhibitor	1883548-89-7	383.4	10uM	54550	91.4022	8.59776		1uM	51480	86.6011	13.3989
123	2	C3	2C3	17663	11076-0578692	Cayman chemicals	PFI-4	A chemical probe for BRPF1	900305-37-5	380.4	10uM	38870	65.1293	34.8707		1uM	47240	79.4684	20.5316
124	2	C4	2C4	17692	11076-0578692	Cayman chemicals	Tasquinimod	An orally-active anti-cancer compound	254964-60-8	406.4	10uM	49470	82.8904	17.1096		1uM	49380	83.0684	16.9316
125	2	C5	2C5	17699	11076-0578692	Cayman chemicals	MM-102	An inhibitor of WDR5/MLL interactions	1417329-24-8	669.8	10uM	49280	82.572	17.428		1uM	49090	82.5805	17.4195
126	2	C6	2C6	17718	11076-0578692	Cayman chemicals	TC-E 5003	A PRMT1 inhibitor	17328-16-4	401.3	10uM	26860	45.0058	54.9942	1	1uM	46670	78.5095	21.4905
127	2	C7	2C7	17778	11076-0578692	Cayman chemicals	L002	A p300 acetyltransferase inhibitor	321695-57-2	321.3	10uM	25780	43.1961	56.8039	1	1uM	51870	87.2571	12.7429
128	2	C8	2C8	17897	11076-0578692	Cayman chemicals	BI-9564	A selective BRD9/7 bromodomain inhibitor	1883429-22-8	353.4	10uM	51200	85.7891	14.2109		1uM	51650	86.887	13.113
129	2	C9	2C9	18124	11076-0578692	Cayman chemicals	RN-1 (hydrochloride)	An irreversible LSD1 inhibitor	1781835-13-9	452.4	10uM	43430	72.7699	27.2301		1uM	52970	89.1076	10.8924
130	2	C10	2C10	18287	11076-0578692	Cayman chemicals	Mocetinostat	An orally available HDAC inhibitor	726169-73-9	396.4	10uM	52650	88.2187	11.7813		1uM	53320	89.6964	10.3036
131	2	C11	2C11	18317	11076-0578692	Cayman chemicals	A-196	A selective inhibitor of SUV420H1 and SUV420H2	1982372-88-2	359.3	10uM	42780	71.6808	28.3192		1uM	49850	83.859	16.141
132	2	C12	2C12				DMSO	neg. control				58320	97.7191				55320	93.0608
133	2	D1	2D1				MB	pos. control			50uM	6915	10.9479			50uM	6508	10.9479
134	2	D2	2D2	18348	11076-0578692	Cayman chemicals	MS049 (hydrochloride)	A selective, dual PRMT4/PRMT6 inhibitor	2095432-59-8	321.3	10uM	47550	79.6733	20.3267		1uM	50070	84.2291	15.7709
135	2	D3	2D3	18354	11076-0578692	Cayman chemicals	GSK591	A chemical probe for PRMT5	1616391-87-7	380.5	10uM	47440	79.489	20.511		1uM	47970	80.6964	19.3036
136	2	D4	2D4	18361	11076-0578692	Cayman chemicals	MS023 (hydrochloride)	An inhibitor of type I PRMTs	2108631-19-0	396.8	10uM	18070	30.2775	69.7225	1	1uM	38310	64.4461	35.5539
137	2	D5	2D5	18531	11076-0578692	Cayman chemicals	GSK503	A potent, selective EZH2 inhibitor	1346572-63-1	526.7	10uM	37560	62.9343	37.0657		1uM	46680	78.5264	21.4736
138	2	D6	2D6	19093	11076-0578692	Cayman chemicals	PRT4165	An inhibitor of PRC1 ubiquitin ligases	31083-55-3	235.2	10uM	47840	80.1592	19.8408		1uM	47110	79.2497	20.7503
139	2	D7	2D7	19136	11076-0578692	Cayman chemicals	ORY-1001	An LSD1 inhibitor	1431326-61-2	303.3	10uM	42210	70.7257	29.2743		1uM	44300	74.5227	25.4773
140	2	D8	2D8	19160	11076-0578692	Cayman chemicals	EPZ020411	A PRMT6 inhibitor	1700663-41-7	442.6	10uM	49180	82.4044	17.5956		1uM	50840	85.5244	14.4756
141	2	D9	2D9	19403	11076-0578692	Cayman chemicals	GSK2879552	An LSD1 inhibitor	1401966-69-5	364.5	10uM	52750	88.3862	11.6138		1uM	51550	86.7188	13.2812
142	2	D10	2D10	19551	11076-0578692	Cayman chemicals	Cyproheptadine (hydrochloride hydrate)	An antihistamine with antiserotonergic and anticholinergic activities	41354-29-4	350.9	10uM	51680	86.5934	13.4066		1uM	52460	88.2496	11.7504
143	2	D11	2D11	19828	11076-0578692	Cayman chemicals	CPTH6 (hydrobromide)	A Gcn5 and pCAF HAT inhibitor	2321332-57-2	386.7	10uM	49030	82.1531	17.8469		1uM	51470	86.5842	13.4158
144	2	D12	2D12				DMSO	neg. control				58360	97.7862			1uM	57870	93.3973
145	2	E1	2E1				MB	pos. control			50uM	6743	15.3015			50uM	9096	15.3015
146	2	E2	2E2	19835	11076-0578692	Cayman chemicals	HAT Inhibitor II	An inhibitor of HAT p300	932749-62-7	464.2	10uM	49660	83.2087	16.7913		1uM	53030	89.2085	10.7915
147	2	E3	2E3	19897	11076-0578692	Cayman chemicals	HLCL-61 (hydrochloride)	A PRMT5 inhibitor	1158279-20-9	380.9	10uM	56110	94.0161	5.98387		1uM	50530	85.0029	14.9971
148	2	E4	2E4	19956	11076-0578692	Cayman chemicals	CeMMEC1	A selective TAF1 bromodomain 2 inhibitor	440662-09-9	336.3	10uM	47690	79.9078	20.0922		1uM	49140	82.6646	17.3354
149	2	E5	2E5	20059	11076-0578692	Cayman chemicals	PCI 24781	An HDAC inhibitor	783355-60-2	397.4	10uM	35210	58.9968	41.0032		1uM	39110	65.7919	34.2081
150	2	E6	2E6	20209	11076-0578692	Cayman chemicals	BML-278	An activator of SIRT1, SIRT2, and SIRT3	120533-76-8	391.5	10uM	46310	77.5956	22.4044		1uM	47970	80.6964	19.3036
151	2	E7	2E7	20224	11076-0578692	Cayman chemicals	CeMMEC13	A selective TAF1 bromodomain 2 inhibitor	1790895-25-8	336.3	10uM	51730	86.6771	13.3229		1uM	49210	82.7824	17.2176
152	2	E8	2E8	20541	11076-0578692	Cayman chemicals	4'-bromo-Resveratrol	A potent inhibitor of SIRT1 and SIRT3	1224713-90-9	291.1	10uM	3620	6.06556	93.9344	1	1uM	30760	51.7453	48.2547
153	2	E9	2E9	20811	11076-0578692	Cayman chemicals	AS-8351	A histone demethylase inhibitor	796-42-9	291.3	10uM	39060	65.4477	34.5523		1uM	50340	84.6833	15.3167
154	2	E10	2E10	20864	11076-0578692	Cayman chemicals	AZD 5153	A BRD4 inhibitor	1869912-39-9	479.6	10uM	53900	90.3131	9.68688		1uM	55450	93.2795	6.7205
155	2	E11	2E11	20893	11076-0578692	Cayman chemicals	Todralazine (hydrochloride)	A β2-adrenergic receptor antagonist	3778-76-5	268.7	10uM	53160	89.0732	10.9268		1uM	53220	89.5281	10.4719
156	2	E12	2E12				DMSO	neg. control				58490	98.004				58490	98.3935
157	2	F1	2F1				MB	pos. control			50uM	5548	11.3416			50uM	6742	11.3416
158	2	F2	2F2	20985	11076-0578692	Cayman chemicals	GSK6853	A selective chemical probe for the bromodomain of BRPF1	1910124-24-1	409.5	10uM	55940	93.7313	6.26872		1uM	52430	88.1992	11.8008
159	2	F3	2F3	21057	11076-0578692	Cayman chemicals	HDAC3 Inhibitor	An allosteric HDAC3 inhibitor	2044701-99-5	337.4	10uM	55960	93.7648	6.23521		1uM	49690	83.5899	16.4101
160	2	F4	2F4	21159	11076-0578692	Cayman chemicals	CXD101	An HDAC inhibitor	934828-12-3	403.5	10uM	53810	90.1623	9.83768		1uM	51140	86.0291	13.9709
161	2	F5	2F5	21234	11076-0578692	Cayman chemicals	NCH-51	An HDAC inhibitor	848354-66-5	390.6	10uM	47550	79.6733	20.3267		1uM	49240	82.8329	17.1671
162	2	F6	2F6	21273	11076-0578692	Cayman chemicals	UF010	A class I HDAC inhibitor	537672-41-6	271.2	10uM	33470	56.0813	43.9187		1uM	49930	83.9936	16.0064
163	2	F7	2F7	21568	11076-0578692	Cayman chemicals	RGFP109	An HDAC inhibitor	1215493-56-3	339.4	10uM	51950	87.0458	12.9542		1uM	49650	83.5226	16.4774
164	2	F8	2F8	21601	11076-0578692	Cayman chemicals	C-7280948	A PRMT1 inhibitor	587850-67-7	276.4	10uM	51480	86.2582	13.7418		1uM	50060	84.2123	15.7877
165	2	F9	2F9	22031	11076-0578692	Cayman chemicals	EED226	A potent and allosteric inhibitor of PRC2	2083627-02-3	369.4	10uM	54530	91.3687	8.63127		1uM	52620	88.5188	11.4812
166	2	F10	2F10	22404	11076-0578692	Cayman chemicals	CAY10722	A SIRT3 inhibitor	388086-13-3	397.3	10uM	30980	51.9091	48.0909		1uM	47750	80.3264	19.6736
167	2	F11	2F11	22942	11076-0578692	Cayman chemicals	PAOA	A selective HDAC1/3 inhibitor	537034-15-4	325.4	10uM	57340	96.0771	3.92292		1uM	52720	88.687	11.313
168	2	F12	2F12				DMSO	neg. control				60210	100.886				56020	94.2384
169	2	G1	2G1				MB	pos. control			50uM	6616	11.0506			50uM	6569	11.0506
170	2	G2	2G2	23242	11076-0578692	Cayman chemicals	TMP-195	A class IIa HDAC inhibitor	1314891-22-9	456.4	10uM	49660	83.2087	16.7913		1uM	53620	90.201	9.79897
171	2	G3	2G3	26068	11076-0578692	Cayman chemicals	Bufexamac	An NSAID and a class IIb HDAC inhibitor	2438-72-4	223.268	10uM	56550	94.7534	5.24662		1uM	50510	84.9693	15.0307
172	2	G4	2G4	89730	11076-0578692	Cayman chemicals	Trichostatin A	A potent, reversible inhibitor of histone deacetylases	58880-19-6	302.4	10uM	21100	35.3545	64.6455	1	1uM	31930	53.7135	46.2865
173	2	G5	2G5	89740	11076-0578692	Cayman chemicals	CAY10398	A potent, cost-effective histone deacetylase inhibitor	193551-00-7	293.4	10uM	31030	51.9929	48.0071		1uM	45320	76.2385	23.7615
174	2	G6	2G6	9002910	11076-0578692	Cayman chemicals	(+)-JQ1 (free acid)	A selective inhibitor of BET bromodomains	202592-23-2	400.9	10uM	52640	88.2019	11.7981		1uM	51000	85.7936	14.2064
175	2	G7	2G7	10009796	11076-0578692	Cayman chemicals	CAY10602	A SIRT1 activator	374922-43-7	418.4	10uM	33760	56.5672	43.4328		1uM	39680	66.7508	33.2492
176	2	G8	2G8	10009929	11076-0578692	Cayman chemicals	SAHA	An HDAC inhibitor	149647-78-9	264.3	10uM	33530	56.1818	43.8182		1uM	51360	86.3992	13.6008
177	2	G9	2G9	10010494	11076-0578692	Cayman chemicals	Tranylcypromine (hydrochloride)	An irreversible, mechanism-based inhibitor of LSD1	1986-47-6	169.7	10uM	54530	91.3687	8.63127		1uM	54520	91.715	8.28497
178	2	G10	2G10		11076-0578692		unused
179	2	G11	2G11		11076-0578692		unused
180	2	G12	2G12				DMSO	neg. control				58950	98.7747				60280	101.405
181	2	H1	2H1				MB	pos. control			50uM	6277	8.36235			50uM	4971	8.36235
182	2	H2	2H2		11076-0578692		unused
183	2	H3	2H3		11076-0578692		unused
184	2	H4	2H4		11076-0578692		unused
185	2	H5	2H5		11076-0578692		unused
186	2	H6	2H6		11076-0578692		unused
187	2	H7	2H7		11076-0578692		unused
188	2	H8	2H8		11076-0578692		unused
189	2	H9	2H9		11076-0578692		unused
190	2	H10	2H10		11076-0578692		unused
191	2	H11	2H11		11076-0578692		unused
192	2	H12	2H12		11076-0578692		unused
