## Supplementary material for "An all-in-one pipeline for the *in vitro* discovery and *in vivo* testing of *Plasmodium falciparum* malaria transmission blocking drugs": Dataset S2

### Sheet: Dataset S2
Compound (Epigenetics Screening Library; Cayman Chemical; batch # 11076)	Catalog #	Description (www.caymanchem.com)	% inhibition of stage V gametocytes at 1 μM (this study)	% inhibition of stage IV/V gametocytes at 1 μM (63)
SGI-1027	11165	A DNA methyltransferase inhibitor	68.5857	96.3978
Trichostatin A	89730	A potent, reversible inhibitor of histone deacetylases	46.2865	50.0405
CUDC-101	16426	A multi-target inhibitor of HDACs, EGFR, and HER2	41.3071	54.9844
Panobinostat	13280	A pan-HDAC inhibitor	39.7893	72.5066
UNC0631	11084	An inhibitor of G9a/GLP methyltransferases	39.0631	76.8722
MS023 (hydrochloride)	18361	An inhibitor of type I PRMTs	35.5539	3.73553
BIX01294 (hydrochloride hydrate)	13124	An inhibitor of G9a histone methyltransferase	28.9801	53.4256
ORY-1001	19136	An LSD1 inhibitor	25.4773	8.62308
UNC0646	11085	An inhibitor of G9a/GLP methyltransferases	24.4706	15.0312
CAY10398	89740	A potent, cost-effective histone deacetylase inhibitor	23.7615	22.0291
SB939	10443	A pan-HDAC inhibitor	23.0688	26.8292
UNC0638	10734	A G9a and GLP histone methyltransferase inhibitor	22.3426	31.8687
SGC-CBP30	14469	A potent inhibitor of CREBBP/EP300 bromodomains	21.6163	1.30012
GSK503	18531	A potent, selective EZH2 inhibitor	21.4736	1.19656
PFI-4	17663	A chemical probe for BRPF1	20.5316	-0.783869
MI-2 (hydrochloride)	11620	An inhibitor of menin-MLL interactions	19.4038	4.95525
GSK591	18354	A chemical probe for PRMT5	19.3036	-0.466184
Tenovin-1	13085	A small molecule activator of p53	18.7113	-3.62674
MM-102	17699	An inhibitor of WDR5/MLL interactions	17.4195	-0.0789462
Tasquinimod	17692	An orally-active anti-cancer compound	16.9316	1.37488
RGFP109	21568	An HDAC inhibitor	16.4774	-1.84152
M 344	13174	HDAC inhibitor	16.2793	7.42978
Sodium Butyrate	13121	A short-chain fatty acid and HDAC inhibitor	16.2455	-6.51468
MS-275	13284	A histone deacetylase inhibitor	16.2455	-7.9905
KD 5170	13214	An inhibitor of class I and II HDACs	16.161	-4.1341
A-196	18317	A selective inhibitor of SUV420H1 and SUV420H2	16.141	5.46055
MS049 (hydrochloride)	18348	A selective, dual PRMT4/PRMT6 inhibitor	15.7709	0.574299
I-CBP112 (hydrochloride)	14468	A p300 and CBP inhibitor	15.4517	-0.745627
SIRT1/2 Inhibitor IV	14407	Cell-permeable inhibitor of SIRT1 and SIRT2	15.3503	4.3223
Anacardic Acid	13144	A histone acetyltransferase inhibitor	15.2997	-4.10263
HNHA	13295	HDAC inhibitor	15.1815	-0.153324
HLCL-61 (hydrochloride)	19897	A PRMT5 inhibitor	14.9971	3.43848
(R)-PFI-2 (hydrochloride)	14678	A SET7/9 inhibitor	14.7592	1.70094
EPZ020411	19160	A PRMT6 inhibitor	14.4756	4.13688
AK-7	14004	An inhibitor of SIRT2	14.2188	-2.871
WDR5-0103	13945	An inhibitor of WDR5 peptide binding	14.2019	-0.0839304
Splitomicin	13168	Inhibitor of yeast Sir2p	13.8303	-3.03444
Vorinostat,SAHA	10009929	An HDAC inhibitor	13.6008	16.7704
UNC669	10875	A selective MBT inhibitor	13.4756	-1.37972
Bromosporine	14119	A non-specific bromodomain inhibitor	13.4587	3.84186
GSK2879552	19403	An LSD1 inhibitor	13.2812	9.02361
Pimelic Diphenylamide 106	13212	A tight-binding inhibitor of class I HDACs	13.1547	-6.49003
RG108	13302	DNA methyltransferase inhibitor	13.1041	-0.0312257
Valproic Acid (sodium salt)	13033	A class I HDAC inhibitor	13.0703	-4.91562
BRD4770	11787	An inhibitor of EHMT2/G9a	13.0534	1.08628
CAY10669	10974	An inhibitor of PCAF	12.7325	-2.3195
2',3',5'-triacetyl-5-Azacytidine	13373	A prodrug form of 5-azacytidine	12.7325	-2.39398
N-Oxalylglycine	13944	An inhibitor of JMJD2 histone demethylases	12.7156	-0.818431
SGC0946	13967	A potent inhibitor of DOT1L	12.0062	0.0112473
GSK6853	20985	A selective chemical probe for the bromodomain of BRPF1	11.8008	5.91731
4-iodo-SAHA	10495	A potent SAHA analog	11.7022	3.89572
EED226	22031	A potent and allosteric inhibitor of PRC2	11.4812	7.15547
Sinefungin	13829	A methyltransferase inhibitor	11.4658	5.23274
Salermide	13178	A sirtuin inhibitor	11.1787	-5.8272
3-Deazaneplanocin A	13828	An inhibitor of lysine methyltransferase EZH2	11.1618	3.89912
HPOB	15066	A potent and selective inhibitor of HDAC6	11.0773	3.49262
OF-1	17124	A bromodomain probe for BRPF proteins	11.027	-2.15554
5-Azacytidine	11164	A DNA methyltransferase inhibitor	11.0098	-0.0581707
SP2509	15487	A reversible inhibitor of LSD1	10.9253	1.48351
CBHA	13172	Inhibitor of histone deacetylases	10.824	-2.31663
2-hexyl-4-Pentynoic Acid	15205	An HDAC inhibitor	10.7564	2.12753
Methylstat (hydrate)	11091	A cell-permeable demethylase inhibitor	10.6382	0.265757
OICR-9429	16095	A probe for WDR5	10.5875	4.07763
CAY10683	15403	A histone deacetylase inhibitor	10.3342	-4.91743
Mocetinostat	18287	An orally available HDAC inhibitor	10.3036	-1.19246
UNC0224	13631	A potent inhibitor of G9a histone methyltransferase	10.1653	-2.32117
A-366	16081	A potent inhibitor of G9a	10.0809	-1.21841
EPZ015666	17285	A bioavailable PRMT5 inhibitor	9.9672	-3.98605
6-Thioguanine	15774	A thiopurine analog	9.8613	-7.18696
TMP-195	23242	A class IIa HDAC inhibitor	9.79897	3.69021
Sodium 4-Phenylbutyrate	11323	A chemical chaperone	9.59107	-3.17563
Decitabine	11166	A 2’ deoxy analog of 5-azacytidine	9.42217	0.990107
IOX1	11572	A 2-oxoglutarate oxygenase inhibitor	9.40528	1.31685
Pyroxamide	13870	A HDAC inhibitor	9.25328	22.662
2,4-Pyridinedicarboxylic Acid (hydrate)	11138	An inhibitor of 2-oxoglutarate-dependent enzymes	9.18572	-4.52609
CPI-203	15479	A bioavailable inhibitor of BET bromodomains	9.06749	-7.14016
I-BET151	11181	A BRD2, BRD3, and BRD4 inhibitor	8.51014	-3.28361
Gemcitabine	11690	An anticancer nucleoside analog	8.45948	1.15207
SGC707	17017	A potent allosteric inhibitor of PRMT3	8.31861	5.54175
Tranylcypromine (hydrochloride)	10010494	An irreversible, mechanism-based inhibitor of LSD1	8.28497	-0.922176
LMK 235	14969	A selective inhibitor of HDAC4 and HDAC5	7.90213	22.3634
UNC0379	16400	A selective SET8 inhibitor	7.81395	6.48684
OG-L002	17471	An LSD1 inhibitor	7.7803	-0.260307
Chidamide	13686	An HDAC inhibitor	7.27722	-4.22586
AZD 5153	20864	A BRD4 inhibitor	6.7205	1.14469
RVX-208	16424	A selective BET bromodomain antagonist	5.92985	-3.86881
EPZ004777 (formate)	16173	A potent inhibitor of DOT1L	5.4025	0.929901
Resminostat (hydrochloride)	17553	An orally bioavailable HDAC inhibitor	5.18967	-1.8419
Daminozide	12033	Selective inhibitor of KDM2/7 histone demethylases	4.82826	-1.20112
BG45	16918	A selective HDAC3 inhibitor	3.65884	2.76438
Butyrolactone 3	12095	A HAT inhibitor	2.63263	-2.65259
RGFP966	16917	A selective HDAC3 inhibitor	2.02708	-4.27293
BRD73954	16919	A dual inhibitor of HDAC6 and HDAC8	1.74111	-0.491829
CPTH2 (hydrochloride)	12086	A HAT inhibitor	1.61927	-7.97153
Oxamflatin	13176	Inhibitor of histone deacetylases	-0.795913	0.288049
Ellagic Acid	10569	Polyphenolic antioxidant	-1.37015	0.61554
Sirtinol	10523	Inhibitor of sirtuin deacetylases	-1.85994	-4.5156
F-Amidine (trifluoroacetate salt)	10610	A PAD inhibitor	-2.73819	-2.32513
JGB1741	10641	A SIRT1 inhibitor	-3.16043	-0.657665
Nexturastat A	16874	A potent, cell-permeable HDAC6 inhibitor	-3.28875	4.29955
Cl-Amidine (trifluoroacetate salt)	10599	A PAD inhibitor	-3.80223	-2.26833
