## Supplementary material for "An all-in-one pipeline for the *in vitro* discovery and *in vivo* testing of *Plasmodium falciparum* malaria transmission blocking drugs": Dataset S3

### Sheet: Dataset S3_DNMT HKMT HDAC inh.
Cpd Name	Cpd Type/Target	Cpd ID	PubMed ID/patent	CAS number	MW	Conc.	RLU (repl. 1)	RLU (repl. 2)	RLU (mean)	normalised RLU (% of neg. control)	inhibitory activity (% of neg. control)	Hit (>50% inhibition)	Conc.	RLU (repl. 1)	RLU (repl. 2)	RLU (mean)	normalised RLU (% of neg. control)	inhibitory activity (% of neg. control)	Hit (>50% inhibition)
LH1236	PRMT4	1	29685976		534.23	10uM	83750	86500	85125	115.851	-15.8512		1uM	79830	90120	84975	104.319	-4.31866
LH1246	PRMT4	3	29685976		433.18	10uM	63280	71140	67210	91.4697	8.53027		1uM	57860	86920	72390	88.8688	11.1312
LH1241	PRMT4	13	29685976		491.12	10uM	54940	67390	61165	83.2428	16.7572		1uM	82790	98960	90875	111.562	-11.5617
LH1452	PRMT4	4	29685976		447.2	10uM	69390	76880	73135	99.5334	0.466613		1uM	75470	79410	77440	95.0684	4.9316
LH1458	PRMT4	2	29685976		548.25	10uM	73760	93740	83750	113.98	-13.9799		1uM	71780	75250	73515	90.2499	9.75009
LH1461	PRMT4	26	29685976		494.13	10uM	65020	77600	71310	97.0496	2.95035		1uM	85280	70660	77970	95.719	4.28095
LH1464	PRMT4	5	29685976		404.16	10uM	63320	75880	69600	94.7224	5.27759		1uM	88980	87390	88185	108.259	-8.25938
LH1465	PRMT4	6	29685976		418.17	10uM	73400	85870	79635	108.38	-8.37959		1uM	110100	94370	102235	125.508	-25.5077
LH1567M	DOT1L	3	34500733		538.34	10uM	54930	68720	61825	84.141	15.859		1uM	94610	81140	87875	107.879	-7.87881
LH1561	PRMT	E	WO2017211958		523.23	10uM	63380	64400	63890	86.9514	13.0486		1uM	87200	68630	77915	95.6515	4.34847
LH1536	GRP94	2	32191434		537.21	10uM	62250	105000	83625	113.81	-13.8098		1uM	85510	95280	90395	110.972	-10.9725
LH1561Br	PRMT	F	WO2017211958		601.14	10uM	62600	74790	68695	93.4908	6.50925		1uM	80990	80380	80685	99.0521	0.947913
LH1206	DNMT3A and DNMT1	5	28463515		466.2	10uM	39150	65840	52495	71.4433	28.5567		1uM	68990	70230	69610	85.456	14.544
LH1279	DNMT3A and DNMT1	17	28463515		476.28	10uM	39640	46730	43185	58.7728	41.2272		1uM	57420	75940	66680	81.859	18.141
LH1280	DNMT3A and DNMT1	18	28463515		376.23	10uM	11870	19860	15865	21.5915	78.4085	1	1uM	90330	86210	88270	108.364	-8.36373
LH1281	DNMT3A and DNMT1	20	28463515		546.31	10uM	2755	4484	3619.5	4.92597	95.074	1	1uM	36700	72110	54405	66.7897	33.2103
LH12100	DNMT	4	WO2015040169		279.14	10uM	51900	56840	54370	73.9951	26.0049		1uM	68380	78970	73675	90.4463	9.55367
LH1514	DNMT	A	WO2015040169		547.31	10uM	1657	1774	1715.5	2.33472	97.6653	1	1uM	55850	85630	70740	86.8432	13.1568
LH1519	DNMT3A and DNMT1	14	28463515		517.28	10uM	74660	95670	85165	115.906	-15.9057		1uM	114000	96500	105250	129.209	-29.209
LHER600	DNMT	unpublished (analogue of 28)	28463515		599.7	10uM	56270	76330	66300	90.2313	9.76873		1uM	74270	98420	86345	106.001	-6.00053
LHER1326	DNMT3A and DNMT1	68	28463515		594.8	10uM	3476	3829	3652.5	4.97089	95.0291	1	1uM	76490	73800	75145	92.251	7.74904
557032A01	DNMT3A and DNMT1	unpublished	WO2015040169		449.22	10uM	41520	75040	58280	79.3164	20.6836		1uM	83140	66100	74620	91.6065	8.39355
LHPS2	HDAC6	4	34185525		406.26	10uM	53460	66260	59860	81.4667	18.5333		1uM	75500	71710	73605	90.3604	9.6396
LH1825	HDAC6	11	34185525		406.26	10uM	58010	49390	53700	73.0832	26.9168		1uM	60960	63600	62280	76.4574	23.5426
LH1823	HDAC6	10	34185525		307.35	10uM	46710	46220	46465	63.2367	36.7633		1uM	84430	84200	84315	103.508	-3.50842
LH1296	DNMT3A and DNMT1	56''	28463515		258.15	10uM	61630	49650	55640	75.7235	24.2765		1uM	67750	65790	66770	81.9695	18.0305
LH1297	DNMT3A and DNMT1	55''	28463515		300.2	10uM	43110	40270	41690	56.7382	43.2618		1uM	82820	78110	80465	98.782	1.21799
LH1845	HDAC6	unpublished			424.5	10uM	55980	53470	54725	74.4782	25.5218		1uM	97080	85020	91050	111.777	-11.7766
LHER1320	DNMT3A and DNMT1	68''	28463515		424.23	10uM	1147	1131	1139	1.55013	98.4499	1	1uM	36020	32370	34195	41.9791	58.0209	1
LH0941	DNMT	6	22170584		436.25	10uM	59460	59660	59560	81.0584	18.9416		1uM	83760	83870	83815	102.895	-2.8946
LH09121	DNMT	12	22170584		548.37	10uM	44010	40950	42480	57.8133	42.1867		1uM	76360	81800	79080	97.0817	2.91827
LH09125D	DNMT	18D	22170584		734.45	10uM	27580	29090	28335	38.5626	61.4374	1	1uM	56770	52440	54605	67.0353	32.9647
LH09125L	DNMT	18L	22170584		734.45	10uM	21990	14470	18230	24.8102	75.1898	1	1uM	73710	74810	74260	91.1645	8.8355
LH09145L	DNMT	19L	22170584		762.48	10uM	8807	2195	5501	7.48661	92.5134	1	1uM	62280	86190	74235	91.1338	8.86619
LH1149	DNMT3A and DNMT1	3	28463515		220.08	10uM	81140	55170	68155	92.7558	7.24416		1uM	97140	88610	92875	114.017	-14.017
BIX-01294	HMT G9a			1392399-03-9	600.02	10uM	2534	3079	2806.5	3.81952	96.1805	1	1uM	53030	59540	56285	69.0977	30.9023
SAHA	HDAC			149647-78-9	264.32	10uM	39240	37490	38365	52.213	47.787		1uM	75410	80280	77845	95.5656	4.43441
MB	pos. control					50uM	1128	1655	1391.5	1.89377			50uM	1186	1198	1192	1.46335
MB	pos. control					50uM	1408	1248	1328	1.80735			50uM	1216	1489	1352.5	1.66038
MB	pos. control					50uM	1336	1366	1351	1.83865			50uM	1445	1335	1390	1.70642
MB	pos. control					50uM	1243	1543	1393	1.89581			50uM	1255	1376	1315.5	1.61496
MB	pos. control					50uM	1274	1536	1405	1.91214			50uM	1834	1250	1542	1.89302
MB	pos. control					50uM	1361	2023	1692	2.30273			50uM	1255	1387	1321	1.62171
MB	pos. control					50uM	1411	1111	1261	1.71616			50uM	950.5	1601	1275.75	1.56616
MB	pos. control					50uM	1225	1444	1334.5	1.81619			50uM	1065	1057	1061	1.30253
MB	pos. control					50uM	888.9	731.2	810.05	1.10244			50uM	740.6	987.5	864.05	1.06074
MB	pos. control					50uM	1030	738.9	884.45	1.2037			50uM	1170	1035	1102.5	1.35347
MB	pos. control					50uM	989.3	803.9	896.6	1.22023			50uM	1108	1159	1133.5	1.39153
MB	pos. control					50uM	809.7	1041	925.35	1.25936			50uM	784.7	953	868.85	1.06663
DMSO	neg. control						78110	80680	79395	108.053				110100	81210	95655	117.43
DMSO	neg. control						63720	104800	84260	114.674				65770	88040	76905	94.4116
DMSO	neg. control						63730	81320	72525	98.7032				72040	78050	75045	92.1282
DMSO	neg. control						68770	82220	75495	102.745				81730	69570	75650	92.8709
DMSO	neg. control						72050	70740	71395	97.1653				101900	83270	92585	113.661
DMSO	neg. control						80170	99790	89980	122.459				89930	91090	90510	111.114
DMSO	neg. control						68500	81920	75210	102.357				77080	66520	71800	88.1445
DMSO	neg. control						67460	73040	70250	95.607				80660	96790	88725	108.922
DMSO	neg. control						72700	71770	72235	98.3085				70330	91520	80925	99.3467
DMSO	neg. control						68580	54970	61775	84.0729				92610	104800	98705	121.174
DMSO	neg. control						70410	75890	73150	99.5538				85920	79250	82585	101.385
DMSO	neg. control						78710	67320	73015	99.3701				71480	55700	63590	78.0656
DMSO	neg. control						67970	68010	67990	92.5313				75140	67780	71460	87.7271
DMSO	neg. control						60250	63780	62015	84.3996				68000	84520	76260	93.6198
