## Supplementary material for "An all-in-one pipeline for the *in vitro* discovery and *in vivo* testing of *Plasmodium falciparum* malaria transmission blocking drugs": Dataset S4

### Sheet: Dataset S4_kinase inhibitors
ID	PlateID	WellID	Plate Row Well	CatalogID	Supplier	Cpd Name	Cpd Type/Target	CAS number	MW	Conc.	RLU	normalised RLU (% of neg. control)	inhibitory activity (% of neg. control)	Hit (>50% inhibition)	Conc.	RLU	normalised RLU (% of neg. control)	inhibitory activity (% of neg. control)	Hit (>50% inhibition)
1	1	A1	1A1			MB	pos. control			50uM	272.7	1.6575			50uM	321.6	1.76183
2	1	A2	1A2	S1119	SelleckChem	XL-184 free base (Cabozantinib)	VEGFR, c-Met, Flt, Tie-2, c-Kit	849217-68-1,1140909-48-3 (L-(-)-Apple Acid)	501.506	10uM	13680	83.1485	16.8515		1uM	18320	100.363	-0.362939
3	1	A3	1A3	S1555	SelleckChem	AZD8055	mTOR	1009298-09-2, 1201799-04-3 (D(-)-Tartaric Acid), 1201799-05-4 (Fumaric acid)	465.545	10uM	12980	78.8938	21.1062		1uM	17610	96.4733	3.52667
4	1	A4	1A4	S1112	SelleckChem	SGX-523	c-Met	1022150-57-7, 1072116-01-8	359.408	10uM	14590	88.6795	11.3205		1uM	18200	99.7055	0.29446
5	1	A5	1A5	S1080	SelleckChem	SU11274	c-Met	658084-23-2	568.087	10uM	15260	92.7519	7.24814		1uM	19450	106.553	-6.55345
6	1	A6	1A6	S1039	SelleckChem	Rapamycin (Sirolimus)	mTOR	53123-88-9, 1179372-35-0, 1189166-54-8, 1233221-34-5, 1353039-01-6	914.172	10uM	13120	79.7447	20.2553		1uM	18120	99.2673	0.732726
7	1	A7	1A7	S1064	SelleckChem	Masitinib (AB1010)	c-Kit, PDGFR, FGFR, FAK	790299-79-5, 1048007-93-7 (methanesulfonate)	498.642	10uM	13210	80.2917	19.7083		1uM	18940	103.76	-3.7595
8	1	A8	1A8	S1153	SelleckChem	Roscovitine (Seliciclib, CYC202)	CDK	186692-46-6	354.449	10uM	13740	83.5131	16.4869		1uM	18700	102.445	-2.4447
9	1	A9	1A9	S1451	SelleckChem	Aurora A Inhibitor I	Aurora Kinase	1158838-45-9	588.075	10uM	13600	82.6622	17.3378		1uM	20030	109.731	-9.73088
10	1	A10	1A10	S1526	SelleckChem	Quizartinib (AC220)	Flt	950769-58-1,1132827-21-4 (2HCl), 1132827-24-7 (methanesulfonate)	560.667	10uM	14130	85.8836	14.1164		1uM	17830	97.6786	2.32144
11	1	A11	1A11	S1363	SelleckChem	Ki8751	VEGFR, c-Kit, PDGFR	228559-41-9	469.413	10uM	13990	85.0327	14.9673		1uM	17330	94.9394	5.0606
12	1	A12	1A12			DMSO	neg. control				14820	90.0775				18210	99.7603
13	1	B1	1B1			MB	pos. control			50uM	225.7	1.37183			50uM	221.2	1.21181
14	1	B2	1B2	S1108	SelleckChem	TAE684 (NVP-TAE684)	ALK	761439-42-3	614.202	10uM	6890	41.8781	58.1219	1	1uM	13490	73.9026	26.0974
15	1	B3	1B3	S1103	SelleckChem	ZM-447439	Aurora Kinase	331771-20-1	513.588	10uM	15220	92.5087	7.49126		1uM	16840	92.255	7.74498
16	1	B4	1B4	S1133	SelleckChem	MLN8237 (Alisertib)	Aurora Kinase	1028486-01-2, 1186318-95-5, 1028486-06-7 (sodium salt)	518.924	10uM	15560	94.5753	5.42471		1uM	17340	94.9942	5.00582
17	1	B5	1B5	S1557	SelleckChem	KRN 633	VEGFR, PDGFR	286370-15-8	416.858	10uM	17060	103.692	-3.69245		1uM	17820	97.6238	2.37622
18	1	B6	1B6	S1043	SelleckChem	Tandutinib (MLN518)	Flt	387867-13-2, 1227636-16-9 (3H2O)	562.703	10uM	15100	91.7794	8.22064		1uM	18030	98.7742	1.22578
19	1	B7	1B7	S1076	SelleckChem	SB 203580	p38 MAPK	152121-47-6, 224047-03-4, 869185-85-3 (HCl)	377.435	10uM	17930	108.98	-8.9804		1uM	17750	97.2403	2.75971
20	1	B8	1B8	S1167	SelleckChem	CP-724714	EGFR, HER2	537705-08-1	469.535	10uM	15930	96.8242	3.17581		1uM	17670	96.802	3.19797
21	1	B9	1B9	S1410	SelleckChem	AS-605240	PI3K	648450-29-7	257.268	10uM	16650	101.2	-1.20043		1uM	17230	94.3916	5.60844
22	1	B10	1B10	S1487	SelleckChem	PHA-793887	CDK	718630-59-2, 718630-60-5 (HCl)	361.482	10uM	18020	109.527	-9.52743		1uM	17600	96.4185	3.58146
23	1	B11	1B11	S1361	SelleckChem	MGCD-265	c-Met, VEGFR, Tie-2	875337-44-3	517.598	10uM	15390	93.542	6.45799		1uM	16470	90.228	9.77196
24	1	B12	1B12			DMSO	neg. control				15700	95.4262				17630	96.5829
25	1	C1	1C1			MB	pos. control			50uM	334.7	2.03434			50uM	307.2	1.68294
26	1	C2	1C2	S1107	SelleckChem	Danusertib (PHA-739358)	Aurora Kinase, FGFR, Bcr-Abl, c-RET, Src	827318-97-8	474.555	10uM	11780	71.6001	28.3999		1uM	16340	89.5159	10.4841
27	1	C3	1C3	S1094	SelleckChem	PF-04217903	c-Met	956905-27-4, 956906-93-7 (methanesulfonate), 1159490-81-9 (HCl)	372.383	10uM	16220	98.5868	1.41316		1uM	17030	93.2959	6.7041
28	1	C4	1C4	S1533	SelleckChem	R406(free base)	Syk	841290-80-0	470.454	10uM	16880	102.598	-2.59839		1uM	17580	96.309	3.69102
29	1	C5	1C5	S1048	SelleckChem	VX-680 (MK-0457, Tozasertib)	Aurora Kinase	639089-54-6, 639090-58-7 (sulfate)	464.586	10uM	13870	84.3033	15.6967		1uM	17790	97.4594	2.54057
30	1	C6	1C6	S1088	SelleckChem	NVP-ADW742	IGF-1R	475488-23-4	453.579	10uM	13820	83.9994	16.0006		1uM	17230	94.3916	5.60844
31	1	C7	1C7	S1072	SelleckChem	ZSTK474	PI3K	475110-96-4	417.413	10uM	17750	107.886	-7.88634		1uM	17980	98.5003	1.49969
32	1	C8	1C8	S1476	SelleckChem	SB 525334	TGF-beta/Smad	356559-20-1	343.425	10uM	15080	91.6578	8.3422		1uM	17240	94.4463	5.55365
33	1	C9	1C9	S1458	SelleckChem	VX-745	p38 MAPK	209410-46-8	436.262	10uM	17020	103.449	-3.44932		1uM	17380	95.2133	4.78669
34	1	C10	1C10	S1524	SelleckChem	AT7519	CDK	844442-38-2, 902135-91-5 (HCl), 902135-89-1 (methanesulfonate)	382.244	10uM	11460	69.6551	30.3449		1uM	18110	99.2125	0.787509
35	1	C11	1C11	S1181	SelleckChem	ENMD-2076	Flt, Aurora Kinase, VEGFR	1291074-87-7	525.557	10uM	11740	71.3569	28.6431		1uM	16560	90.7211	9.27892
36	1	C12	1C12			DMSO	neg. control				16130	98.0398				18000	98.6099
37	1	D1	1D1			MB	pos. control			50uM	386.7	2.3504			50uM	286.2	1.5679
38	1	D2	1D2	S1105	SelleckChem	LY294002	PI3K	154447-36-6, 934389-88-5 (HCl)	307.343	10uM	15130	91.9617	8.03829		1uM	14520	79.5453	20.4547
39	1	D3	1D3	S1111	SelleckChem	Foretinib (GSK1363089, XL880)	c-Met, VEGFR	849217-64-7, 1332889-22-1 (H2O)	632.654	10uM	15060	91.5362	8.46376		1uM	15820	86.6671	13.3329
40	1	D4	1D4	S1118	SelleckChem	XL147	PI3K	956958-53-5	448.521	10uM	16990	103.267	-3.26698		1uM	15960	87.4341	12.5659
41	1	D5	1D5	S1046	SelleckChem	Vandetanib (Zactima)	VEGFR	443913-73-3, 338992-53-3 (TFA), 524722-52-9 (HCl)	475.354	10uM	17740	107.826	-7.82556		1uM	16210	88.8037	11.1963
42	1	D6	1D6	S1056	SelleckChem	BMS-599626 (AC480)	EGFR, HER2	714971-09-2, 873837-23-1 (HCl), 873837-22-0 (H2O)	567.014	10uM	15800	96.034	3.96596		1uM	15660	85.7906	14.2094
43	1	D7	1D7	S1068	SelleckChem	Crizotinib (PF-02341066)	c-Met, ALK	877399-52-5, 877399-53-6 (acetate)	450.337	10uM	4969	30.2021	69.7979	1	1uM	16190	88.6941	11.3059
44	1	D8	1D8	S1475	SelleckChem	AS703026	MEK	1236699-92-5, 1236361-78-6 (HCl)	431.201	10uM	17990	109.345	-9.34508		1uM	15880	86.9958	13.0042
45	1	D9	1D9	S1392	SelleckChem	Pelitinib (EKB-569)	EGFR	257933-82-7	467.923	10uM	16420	99.8025	0.197538		1uM	15570	85.2975	14.7025
46	1	D10	1D10	S1519	SelleckChem	CCT129202	Aurora Kinase	942947-93-5	497.016	10uM	16690	101.444	-1.44355		1uM	15040	82.394	17.606
47	1	D11	1D11	S1179	SelleckChem	WZ8040	EGFR	1214265-57-2	481.013	10uM	11960	72.6941	27.3059		1uM	15910	87.1602	12.8398
48	1	D12	1D12			DMSO	neg. control				16200	98.4653				16090	88.1463
49	1	E1	1E1			MB	pos. control			50uM	365.7	2.22276			50uM	231.2	1.26659
50	1	E2	1E2	S1109	SelleckChem	BI 2536	PLK	755038-02-9, 876126-71-5 (H2O)	521.654	10uM	10450	63.5162	36.4838		1uM	14710	80.5862	19.4138
51	1	E3	1E3	S1114	SelleckChem	JNJ-38877605	c-Met	943540-75-8, 1093204-17-1 (X methanesulfonate), 1093204-20-6 (XHCl)	377.35	10uM	19420	118.037	-18.0368		1uM	17930	98.2264	1.77361
52	1	E4	1E4	S1116	SelleckChem	PD 0332991 HCl	CDK	827022-32-2, 571190-30-2 (free base)	483.994	10uM	16980	103.206	-3.2062		1uM	17890	98.0073	1.99274
53	1	E5	1E5	S1055	SelleckChem	Enzastaurin (LY317615)	PKC	170364-57-5, 365253-37-8 (2HCl)	515.605	10uM	17940	109.041	-9.04118		1uM	18320	100.363	-0.362939
54	1	E6	1E6	S1065	SelleckChem	GDC-0941	PI3K	957054-30-7, 957054-33-0 (dimethanesulfonate), 957054-54-5 (xTFA)	513.636	10uM	17760	107.947	-7.94712		1uM	17740	97.1855	2.81449
55	1	E7	1E7	S1067	SelleckChem	SB 431542	TGF-beta/Smad	301836-41-9, 1049727-65-2 (H2O)	384.387		20630	125.391	-25.3913		1uM	18400	100.801	-0.801205
56	1	E8	1E8	S1470	SelleckChem	TSU-68	VEGFR, PDGFR , FGFR	252916-29-3, 251356-54-4 (sodium salt)	310.347	10uM	17210	104.604	-4.60416		1uM	17680	96.8568	3.14319
57	1	E9	1E9	S1486	SelleckChem	AEE788 (NVP-AEE788)	EGFR, Flt, VEGFR, HER2	497839-62-0	440.583	10uM	8646	52.5513	47.4487		1uM	17550	96.1446	3.85537
58	1	E10	1E10	S1494	SelleckChem	LY2228820	p38 MAPK	862507-23-1, 862505-00-8 (free base), 862507-29-7 (HCl)	612.737	10uM	17270	104.969	-4.96885		1uM	17860	97.8429	2.15709
59	1	E11	1E11	S1178	SelleckChem	Regorafenib (BAY 73-4506)	c-Kit, Raf, VEGFR	755037-03-7, 835621-07-3 (HCl), 835621-08-4 (methanesulfonate)	482.815	10uM	16310	99.1339	0.86613		1uM	17360	95.1037	4.89625
60	1	E12	1E12			DMSO	neg. control				16590	100.836				18440	101.02
61	1	F1	1F1			MB	pos. control			50uM	480.7	2.92174			50uM	367.2	2.01164
62	1	F2	1F2	S1104	SelleckChem	GDC-0879	Raf	905281-76-7	334.372	10uM	16390	99.6201	0.379881		1uM	16190	88.6941	11.3059
63	1	F3	1F3	S1145	SelleckChem	SNS-032 (BMS-387032)	CDK	345627-80-7, 345627-90-9 (HCl)	380.528	10uM	16540	100.532	-0.531834		1uM	18980	103.979	-3.97863
64	1	F4	1F4	S1120	SelleckChem	Everolimus (RAD001)	mTOR	159351-69-6, 1245613-55-1	958.224	10uM	15490	94.1498	5.85017		1uM	16620	91.0498	8.95022
65	1	F5	1F5	S1044	SelleckChem	Temsirolimus (Torisel)	mTOR	162635-04-3, 343261-52-9, 1034922-90-1	1030.29	10uM	14550	88.4364	11.5636		1uM	17140	93.8985	6.10149
66	1	F6	1F6	S1079	SelleckChem	PD153035 HCl	EGFR	183322-45-4, 153436-54-5 (free base)	396.666	10uM	18750	113.964	-13.9644		1uM	17450	95.5968	4.4032
67	1	F7	1F7	S1075	SelleckChem	SB 216763	GSK-3	280744-09-4	371.217	10uM	18360	111.594	-11.594		1uM	17860	97.8429	2.15709
68	1	F8	1F8	S1485	SelleckChem	HMN-214	PLK	173529-46-9	424.47	10uM	18460	112.202	-12.2018		1uM	17890	98.0073	1.99274
69	1	F9	1F9	S1489	SelleckChem	PIK-93	PI3K, VEGFR	593960-11-3	389.878	10uM	2244	13.6393	86.3607	1	1uM	14870	81.4627	18.5373
70	1	F10	1F10	S1490	SelleckChem	Ponatinib (AP24534)	Bcr-Abl, VEGFR, FGFR, PDGFR, Flt	943319-70-8, 1232836-25-7 (3HCl)	532.559	10uM	21410	130.132	-30.1322		1uM	20220	110.772	-10.7718
71	1	F11	1F11	S1187	SelleckChem	PIK-90	PI3K	677338-12-4	351.359	10uM	16680	101.383	-1.38277		1uM	17230	94.3916	5.60844
72	1	F12	1F12			DMSO	neg. control				17400	105.759				17870	97.8977
73	1	G1	1G1			MB	pos. control			50uM	318.7	1.93709			50uM	393.3	2.15463
74	1	G2	1G2	S1102	SelleckChem	U0126-EtOH (UO126 EtOH)	MEK	1173097-76-1, 109511-58-2 (FREE BASE)	426.558	10uM	15780	95.9125	4.08752		1uM	17220	94.3368	5.66322
75	1	G3	1G3	S1143	SelleckChem	AG-490	JAK, EGFR	133550-30-8	294.305	10uM	16650	101.2	-1.20043		1uM	17460	95.6516	4.34842
76	1	G4	1G4	S1147	SelleckChem	Barasertib (AZD1152-HQPA)	Aurora Kinase	722544-51-6	507.56	10uM	15310	93.0558	6.94423		1uM	18910	103.595	-3.59515
77	1	G5	1G5	S1042	SelleckChem	Sunitinib Malate (Sutent)	VEGFR, PDGFR, c-Kit, Flt	341031-54-7, 557795-19-4 (free base), 1126641-10-8 ( Maleic acid)	532.561	10uM	13280	80.7172	19.2828		1uM	18640	102.116	-2.116
78	1	G6	1G6	S1078	SelleckChem	MK-2206 dihydrochloride	Akt	1032350-13-2, 1032349-93-1 (free base), 1032349-77-1 (HCl)	480.389	10uM	10510	63.8809	36.1191		1uM	17800	97.5142	2.48579
79	1	G7	1G7	S1152	SelleckChem	PLX-4720	Raf	918505-84-7	413.826	10uM	17640	107.218	-7.21775		1uM	18640	102.116	-2.116
80	1	G8	1G8	S1460	SelleckChem	SP600125	JNK	129-56-6, 67072-00-8 (potassium salt)	220.226	10uM	17370	105.577	-5.57666		1uM	18060	98.9386	1.06143
81	1	G9	1G9	S1530	SelleckChem	BIX 02188	MEK	1094614-84-2	426.51	10uM	19990	121.501	-21.5013		1uM	19880	108.909	-8.90913
82	1	G10	1G10	S1523	SelleckChem	XL765	PI3K, mTOR	1349796-36-6, 1123889-87-1	599.657	10uM	17150	104.239	-4.23948		1uM	17790	97.4594	2.54057
83	1	G11	1G11	S1177	SelleckChem	PD98059	MEK	167869-21-8	267.279	10uM	11460	69.6551	30.3449		1uM	17020	93.2411	6.75889
84	1	G12	1G12			DMSO	neg. control				16930	102.902				19340	105.951
85	1	H1	1H1			MB	pos. control			50uM	320.7	1.94925			50uM	326.2	1.78703
86	1	H2	1H2	S1101	SelleckChem	Vatalanib dihydrochloride (PTK787)	VEGFR, c-Kit, Flt	212141-51-0, 212141-54-3 (free base)	419.735	10uM	18970	115.302	-15.3016		1uM	20190	110.607	-10.6074
87	1	H3	1H3	S1134	SelleckChem	AT9283	Bcr-Abl, JAK, Aurora Kinase	896466-04-9, 896466-57-2 ((��)-Lactic acid), 896466-61-8 (HCl), 896466-55-0 (methanesulfonate)	381.432	10uM	18670	113.478	-13.4782		1uM	23980	131.37	-31.3703
88	1	H4	1H4	S1092	SelleckChem	KU-55933	ATM	587871-26-9	395.495	10uM	17560	106.731	-6.7315		1uM	20150	110.388	-10.3883
89	1	H5	1H5	S1040	SelleckChem	Sorafenib (Nexavar)	VEGFR, PDGFR, Raf	475207-59-1, 284461-73-0 (free base)	637.027	10uM	18920	114.998	-14.9977		1uM	20750	113.675	-13.6753
90	1	H6	1H6	S1077	SelleckChem	SB 202190	p38 MAPK	152121-30-7, 350228-36-3 (HCl)	331.343	10uM	21720	132.016	-32.0164		1uM	21330	116.853	-16.8527
91	1	H7	1H7	S1038	SelleckChem	PI-103	DNA-PK, PI3K, mTOR	371935-74-9, 371935-79-4 (HCl)	348.355	10uM	18210	110.682	-10.6823		1uM	21050	115.319	-15.3188
92	1	H8	1H8	S1454	SelleckChem	PHA-680632	Aurora Kinase	398493-79-3	501.623	10uM	11310	68.7434	31.2566		1uM	19880	108.909	-8.90913
93	1	H9	1H9	S1529	SelleckChem	Hesperadin	Aurora Kinase	422513-13-1	516.654	10uM	17800	108.19	-8.19024		1uM	20050	109.84	-9.84044
94	1	H10	1H10	S1154	SelleckChem	SNS-314	Aurora Kinase	1146618-41-8, 1057249-41-8 (FREE BASE)	527.04	10uM	19730	119.921	-19.921		1uM	20070	109.95	-9.95001
95	1	H11	1H11	S1171	SelleckChem	CYC116	Aurora Kinase, VEGFR	693228-63-6, 1067881-58-6	368.456	10uM	17720	107.704	-7.704		1uM	19520	106.937	-6.93693
96	1	H12	1H12			DMSO	neg. control				17850	108.494				20450	112.032
97	2	A1	2A1			MB	pos. control			50uM	512.8	2.00911			50uM	335.2	1.53903
98	2	A2	2A2	S1170	SelleckChem	WZ3146	EGFR	1214265-56-1	464.947	10uM	18500	72.4815	27.5185		1uM	22360	102.663	-2.66299
99	2	A3	2A3	S1268	SelleckChem	IC-87114	Others	371242-69-2	397.433	10uM	24720	96.851	3.14903		1uM	22040	101.194	-1.19376
100	2	A4	2A4	S1531	SelleckChem	BIX 02189	MEK	1094614-85-3	440.537	10uM	30880	120.985	-20.9854		1uM	25230	115.84	-15.8402
101	2	A5	2A5	S2638	SelleckChem	NU7441(KU-57788)	DNA-PK, PI3K	503468-95-9	413.488	10uM	26900	105.392	-5.39204		1uM	23120	106.152	-6.15243
102	2	A6	2A6	S2247	SelleckChem	BKM120 (NVP-BKM120)	p110α, p110δ, p110β, p110γ, Vps34, mTOR	944396-07-0	410.399	10uM	25170	98.614	1.38596		1uM	23270	106.841	-6.84114
103	2	A7	2A7	S1033	SelleckChem	Nilotinib (AMN-107)	Bcr-Abl	641571-10-0	529.516	10uM	27380	107.273	-7.27264		1uM	24140	110.836	-10.8356
104	2	A8	2A8	S5001	SelleckChem	Tofacitinib citrate (CP-690550 citrate)	JAK	540737-29-9, 477600-75-2 (free base)	504.493	10uM	28080	110.015	-10.0152		1uM	23250	106.749	-6.74931
105	2	A9	2A9	S2679	SelleckChem	Flavopiridol hydrochloride	CDK	131740-09-5, 146426-40-6 (free base), 358739-41-0 (TFA)	438.301	10uM	28280	110.799	-10.7988		1uM	23100	106.061	-6.06061
106	2	A10	2A10	S2235	SelleckChem	BI6727 (Volasertib)	PLK	755038-65-4, 946161-17-7 (3HCl)	618.813	10uM	15790	61.864	38.136		1uM	18490	84.8944	15.1056
107	2	A11	2A11	S1561	SelleckChem	BMS 777607	c-Met	1196681-44-3, 1025720-94-8	512.893	10uM	23520	92.1495	7.85053		1uM	20870	95.8219	4.17815
108	2	A12	2A12			DMSO	neg. control				24250	95.0095				22340	102.571
109	2	B1	2B1			MB	pos. control			50uM	399.8	1.56638			50uM	424.8	1.95041
110	2	B2	2B2	S1169	SelleckChem	TGX-221	PI3K	663619-89-4	364.441	10uM	22720	89.0151	10.9849		1uM	19620	90.0826	9.91736
111	2	B3	2B3	S1207	SelleckChem	Tivozanib (AV-951)	VEGFR, c-Kit, PDGFR	475108-18-0, 682745-41-1 (ClH.H2O), 682745-43-3 (HCL)	454.863	10uM	25460	99.7502	0.249767		1uM	20470	93.9853	6.01469
112	2	B4	2B4	S1035	SelleckChem	Pazopanib HCl	VEGFR, PDGFR, c-Kit	635702-64-6, 444731-52-6 (free base)	473.979	10uM	27880	109.232	-9.2316		1uM	21350	98.0257	1.97429
113	2	B5	2B5	S2658	SelleckChem	GSK2126458	PI3K, mTOR	1086062-66-9	505.496	10uM	26350	103.237	-3.23718		1uM	21800	100.092	-0.0918274
114	2	B6	2B6	S2248	SelleckChem	CX-4945	PKC	1009820-21-6, 1309357-15-0 (sodium salt)	349.77	10uM	27250	106.763	-6.76331		1uM	22080	101.377	-1.37741
115	2	B7	2B7	S2670	SelleckChem	A-674563	Akt, CDK, PKA	552325-73-2	358.436	10uM	26600	104.217	-4.21666		1uM	22010	101.056	-1.05601
116	2	B8	2B8	S6005	SelleckChem	VX-702	p38 MAPK	745833-23-2, 479543-46-9	404.318	10uM	26190	102.61	-2.61031		1uM	21600	99.1736	0.826446
117	2	B9	2B9	S2680	SelleckChem	PCI-32765 (Ibrutinib)	Src	936563-96-1	440.497	10uM	26590	104.177	-4.17748		1uM	23120	106.152	-6.15243
118	2	B10	2B10	S2226	SelleckChem	CAL-101 (GS-1101)	PI3K	870281-82-6	415.423	10uM	24470	95.8715	4.12851		1uM	20720	95.1331	4.86685
119	2	B11	2B11	S1003	SelleckChem	Linifanib (ABT-869)	PDGFR, VEGFR	796967-16-3, 1145655-58-8 (HCl), 796967-17-4 (TFA)	375.399	10uM	22830	89.4461	10.5539		1uM	19740	90.6336	9.36639
120	2	B12	2B12			DMSO	neg. control				23700	92.8547				20860	95.7759
121	2	C1	2C1			MB	pos. control			50uM	399.8	1.56638			50uM	583.8	2.68044
122	2	C2	2C2	S1173	SelleckChem	WZ4002	EGFR	1213269-23-8	494.973	10uM	24840	97.3211	2.67888		1uM	20020	91.9192	8.08081
123	2	C3	2C3	S1266	SelleckChem	WYE-354	mTOR	1062169-56-5	495.531	10uM	24810	97.2036	2.79642		1uM	21190	97.2911	2.70891
124	2	C4	2C4	S1032	SelleckChem	Motesanib Diphosphate	VEGFR, PDGFR, c-Kit	857876-30-3, 453562-69-1 (free base), 945716-97-2 (H2O)	569.441	10uM	24870	97.4387	2.56134		1uM	21120	96.9697	3.0303
125	2	C5	2C5	S2636	SelleckChem	A66	PI3K	1166227-08-2	393.527	10uM	23700	92.8547	7.14531		1uM	22090	101.423	-1.42332
126	2	C6	2C6	S2618	SelleckChem	LDN193189	TGF-beta/Smad	1062368-24-4, 1062368-62-0 (HCl)	406.482	10uM	18700	73.2651	26.7349		1uM	23120	106.152	-6.15243
127	2	C7	2C7	S2672	SelleckChem	PF-00562271	FAK	939791-38-5, 717907-75-0 (free base), 939791-39-6 (methanesulfonate)	665.664	10uM	28560	111.896	-11.8958		1uM	25590	117.493	-17.4931
128	2	C8	2C8	S2743	SelleckChem	PF-04691502	mTOR, PI3K, Akt	1013101-36-4	425.481	10uM	21500	84.2353	15.7647		1uM	20750	95.2709	4.72911
129	2	C9	2C9	S2697	SelleckChem	A-769662	AMPK	844499-71-4	360.386	10uM	26780	104.922	-4.92189		1uM	21270	97.6584	2.3416
130	2	C10	2C10	S1009	SelleckChem	BEZ235 (NVP-BEZ235)	mTOR, PI3K	915019-65-7, 1028385-32-1 (4-methylbenzenesulfonate)	469.537	10uM	26580	104.138	-4.1383		1uM	21080	96.786	3.21396
131	2	C11	2C11	S1011	SelleckChem	Afatinib (BIBW2992)	EGFR, HER2	439081-18-2, 936631-70-8 (Maleic acid), 1254955-21-9 (XHCl)	485.938	10uM	23860	93.4816	6.51844		1uM	20040	92.011	7.98898
132	2	C12	2C12			DMSO	neg. control				24260	95.0487				21420	98.3471
133	2	D1	2D1			MB	pos. control			50uM	428.7	1.67961			50uM	467.8	2.14784
134	2	D2	2D2	S1362	SelleckChem	ON-01910	PLK	1225497-78-8	473.472	10uM	25850	101.278	-1.27822		1uM	20340	93.3884	6.61157
135	2	D3	2D3	S1244	SelleckChem	Amuvatinib (MP-470)	c-Met, c-Kit, PDGFR, Flt, c-RET	850879-09-3	447.51	10uM	28190	110.446	-10.4462		1uM	21370	98.1175	1.88246
136	2	D4	2D4	S2626	SelleckChem	LY2603618 (IC-83)	Chk	911222-45-2	436.303	10uM	28750	112.64	-12.6402		1uM	22300	102.388	-2.38751
137	2	D5	2D5	S2622	SelleckChem	PP-121	DNA-PK, mTOR, PDGF	1092788-83-4	319.364	10uM	29680	116.284	-16.2839		1uM	21910	100.597	-0.596878
138	2	D6	2D6	S2386	SelleckChem	Indirubin	GSK-3	479-41-4	262.263	10uM	28780	112.758	-12.7577		1uM	22560	103.581	-3.58127
139	2	D7	2D7	S2719	SelleckChem	AMG 900	Aurora Kinase	945595-80-2	503.578	10uM	28490	111.622	-11.6215		1uM	22430	102.984	-2.98439
140	2	D8	2D8	S2703	SelleckChem	GSK1838705A	ALK, Insulin Receptor, IGF-1R	1116235-97-2	532.578	10uM	28750	112.64	-12.6402		1uM	22470	103.168	-3.16804
141	2	D9	2D9	S2681	SelleckChem	AS-604850	PI3K	648449-76-7	285.224	10uM	27050	105.98	-5.97972		1uM	22420	102.938	-2.93848
142	2	D10	2D10	S1008	SelleckChem	AZD6244 (Selumetinib)	MEK	606143-52-6, 942275-12-9 (4-methylbenzenesulfonate)	457.681	10uM	26920	105.47	-5.4704		1uM	22320	102.479	-2.47934
143	2	D11	2D11	S2227	SelleckChem	PIK-294	PI3K	900185-02-6	489.528	10uM	23450	91.8752	8.12479		1uM	20640	94.7658	5.23416
144	2	D12	2D12			DMSO	neg. control				26220	102.728				21890	100.505
145	2	E1	2E1			MB	pos. control			50uM	459.8	1.80146			50uM	522.8	2.40037
146	2	E2	2E2	S1205	SelleckChem	PIK-75	PI3K, DNA-PK	372196-77-5, 372196-67-3 (free base)	488.743	10uM	25840	101.239	-1.23904		1uM	20660	94.8577	5.14233
147	2	E3	2E3	S1230	SelleckChem	Flavopiridol (Alvocidib)	CDK	146426-40-6, 131740-09-5(HCl), 358739-41-0 (TFA)	401.84	10uM	31030	121.573	-21.573		1uM	21740	99.8163	0.183655
148	2	E4	2E4	S2628	SelleckChem	PF-05212384 (PKI-587)	mTOR, PI3K	1197160-78-3	615.726	10uM	27390	107.312	-7.31182		1uM	22120	101.561	-1.56107
149	2	E5	2E5	S2661	SelleckChem	WYE-125132	mTOR	1144068-46-1	519.595	10uM	27660	108.37	-8.36966		1uM	22430	102.984	-2.98439
150	2	E6	2E6	S2475	SelleckChem	Imatinib (Gleevec)	PDGFR, c-Kit, v-Abl	152459-95-5	493.613	10uM	28040	109.858	-9.85847		1uM	22690	104.178	-4.17815
151	2	E7	2E7	S2720	SelleckChem	ZM 336372	Raf	208260-29-1	389.447	10uM	26450	103.629	-3.62897		1uM	22160	101.745	-1.74472
152	2	E8	2E8	S2671	SelleckChem	AS-252424	PI3K	900515-16-4	305.281	10uM	28040	109.858	-9.85847		1uM	21770	99.9541	0.0459137
153	2	E9	2E9	S2689	SelleckChem	WAY-600	mTOR	1062159-35-6	494.591	10uM	26320	103.12	-3.11964		1uM	20840	95.6841	4.31589
154	2	E10	2E10	S1006	SelleckChem	Saracatinib (AZD0530)	Src, Bcr-Abl	379231-04-6, 893428-72-3 (Fumaric acid), 893428-71-2 (3H2O)	542.026	10uM	23520	92.1495	7.85053		1uM	20570	94.4444	5.55556
155	2	E11	2E11	S1014	SelleckChem	Bosutinib (SKI-606)	Src	380843-75-4, 918639-08-4 (H2O), 918639-09-5 (2-propanol)	530.446	10uM	25050	98.1439	1.85611		1uM	18820	86.4096	13.5904
156	2	E12	2E12			DMSO	neg. control				25150	98.5357				19510	89.5776
157	2	F1	2F1			MB	pos. control			50uM	508.8	1.99344			50uM	567.8	2.60698
158	2	F2	2F2	S1220	SelleckChem	OSI-930	c-Kit, VEGFR	728033-96-3	443.442	10uM	22110	86.6252	13.3748		1uM	21110	96.9238	3.07622
159	2	F3	2F3	S1226	SelleckChem	Ku-0063794	mTOR	938440-64-3	465.545	10uM	27650	108.33	-8.33048		1uM	21150	97.1074	2.89256
160	2	F4	2F4	S2634	SelleckChem	DCC-2036 (Rebastinib)	Bcr-Abl	1020172-07-9, 1020172-08-0 (2HCl), 1033893-29-6 (4-methylbenzenesulfonate)	553.587	10uM	27420	107.429	-7.42936		1uM	22360	102.663	-2.66299
161	2	F5	2F5	S2621	SelleckChem	AZD5438	CDK	602306-29-6	371.457	10uM	30400	119.105	-19.1048		1uM	25020	114.876	-14.876
162	2	F6	2F6	S2542	SelleckChem	Phenformin hydrochloride	AMPK	834-28-6	241.721	10uM	28300	110.877	-10.8771		1uM	21760	99.9082	0.0918274
163	2	F7	2F7	S2726	SelleckChem	PH-797804	p38 MAPK	586379-66-0, 1073667-47-6	477.299	10uM	27460	107.586	-7.58607		1uM	21860	100.367	-0.367309
164	2	F8	2F8	S2700	SelleckChem	KX2-391	Src	897016-82-9, 1038395-65-1 (2HCl), 1080645-95-9 (methanesulfonate), 1201926-60-4 (Maleic acid)	431.527	10uM	28740	112.601	-12.601		1uM	21710	99.6786	0.321396
165	2	F9	2F9	S2692	SelleckChem	TG101209	Flt, JAK, c-RET	936091-14-4	509.667	10uM	17010	66.6438	33.3562		1uM	20020	91.9192	8.08081
166	2	F10	2F10	S1010	SelleckChem	BIBF1120 (Vargatef)	VEGFR, PDGFR, FGFR	656247-17-5, 790241-30-4 (methanesulfonate), 959761-73-0 (HCl)	539.625	10uM	27590	108.095	-8.0954		1uM	20910	96.0055	3.99449
167	2	F11	2F11	S1019	SelleckChem	CI-1033 (Canertinib)	EGFR, HER2	267243-28-7, 289499-45-2 (2HCl)	485.938	10uM	25520	99.9853	0.0146922		1uM	21300	97.7961	2.20386
168	2	F12	2F12			DMSO	neg. control				25710	100.73				21270	97.6584
169	2	G1	2G1			MB	pos. control			50uM	523.8	2.05221			50uM	595.4	2.7337
170	2	G2	2G2	S1360	SelleckChem	GSK1059615	PI3K, mTOR	958852-01-2, 1356195-42-0 (H2O . Na)	333.364	10uM	26290	103.002	-3.00211		1uM	22070	101.331	-1.3315
171	2	G3	2G3	S1249	SelleckChem	JNJ-7706621	CDK, Aurora Kinase	443797-96-4	394.356	10uM	21920	85.8808	14.1192		1uM	22080	101.377	-1.37741
172	2	G4	2G4	S2624	SelleckChem	OSI-027	mTOR	936890-98-1, 1187559-66-5 (sodium salt)	406.438	10uM	27870	109.192	-9.19242		1uM	23500	107.897	-7.89715
173	2	G5	2G5	S2617	SelleckChem	TAK-733	MEK	1035555-63-5	504.227	10uM	29220	114.482	-14.4816		1uM	23630	108.494	-8.49403
174	2	G6	2G6	S2391	SelleckChem	Quercetin (Sophoretin)	PI3K, PKC, Src, Sirtuin	117-39-5	302.236	10uM	27510	107.782	-7.78197		1uM	22960	105.418	-5.41781
175	2	G7	2G7	S2718	SelleckChem	TAK-901	Aurora Kinase	934541-31-8, 934542-50-4 (HCl), 1020203-96-6 (Fumaric acid), 1020203-86-4 (benzenesulfonate)	504.644	10uM	21480	84.1569	15.8431		1uM	23070	105.923	-5.92287
176	2	G8	2G8	S2696	SelleckChem	GDC-0980 (RG7422)	p110α, p110δ, p110γ, mTOR, p110β	1032754-93-0	498.61	10uM	27790	108.879	-8.87899		1uM	23020	105.693	-5.6933
177	2	G9	2G9	S2686	SelleckChem	NVP-BSK805	JAK2, TYK2, JAK3, JAK1	1942919-79-0	563.478	10uM	20430	80.0431	19.9569		1uM	23320	107.071	-7.07071
178	2	G10	2G10	S1005	SelleckChem	Axitinib	VEGFR, PDGFR, c-Kit	319460-85-0	386.47	10uM	25220	98.8099	1.19007		1uM	22490	103.26	-3.25987
179	2	G11	2G11	S1028	SelleckChem	Lapatinib Ditosylate (Tykerb)	EGFR, HER2	388082-77-7, 231277-92-2 (free base), 1187538-35-7 (4-methylbenzenesulfonate)	925.461	10uM	25070	98.2222	1.77776		1uM	22150	101.699	-1.69881
180	2	G12	2G12			DMSO	neg. control				26900	105.392				22540	103.489
181	2	H1	2H1			MB	pos. control			50uM	442.8	1.73485			50uM	563.8	2.58861
182	2	H2	2H2	S1352	SelleckChem	TG100-115	PI3K	677297-51-7, 677297-55-1 (2HCL)	346.343	10uM	27820	108.997	-8.99652		1uM	23890	109.688	-9.68779
183	2	H3	2H3	S1036	SelleckChem	PD0325901	MEK	391210-10-9, 870474-62-7	482.193	10uM	28010	109.741	-9.74093		1uM	24800	113.866	-13.8659
184	2	H4	2H4	S2635	SelleckChem	CCT128930	Akt	885499-61-6	341.838	10uM	20130	78.8677	21.1323		1uM	24750	113.636	-13.6364
185	2	H5	2H5	S2243	SelleckChem	WP1130	DUB, Bcr-Abl	856243-80-6	384.27	10uM	26990	105.745	-5.74465		1uM	24770	113.728	-13.7282
186	2	H6	2H6	S2668	SelleckChem	WYE-687	mTOR	1062161-90-3	528.615	10uM	29800	116.754	-16.754		1uM	24960	114.601	-14.6006
187	2	H7	2H7	S2730	SelleckChem	Crenolanib (CP-868596)	FLT3, PDGFRα, PDGFRβ	670220-88-9	443.549	10uM	28690	112.405	-12.4051		1uM	27250	125.115	-25.1148
188	2	H8	2H8	S2673	SelleckChem	GSK1120212 (Trametinib)	MEK	871700-17-3, 871702-06-6 (sodium salt)	615.395	10uM	21110	82.7073	17.2927		1uM	22320	102.479	-2.47934
189	2	H9	2H9	S2231	SelleckChem	Telatinib (BAY 57-9352)	VEGFR, PDGFR, c-Kit	332012-40-5, 332013-24-8 (4-methylbenzenesulfonate), 332013-28-2 (2HCl)	409.826	10uM	29330	114.913	-14.9126		1uM	24980	114.692	-14.6924
190	2	H10	2H10	S1558	SelleckChem	AT7867	Akt, S6 kinase	857531-00-1	337.846	10uM	19640	76.9479	23.0521		1uM	24410	112.075	-12.0753
191	2	H11	2H11	S1026	SelleckChem	Imatinib Mesylate	PDGFR, c-Kit, Bcr-Abl	220127-57-1, 152459-95-5 (free base), 862366-25-4 (HCL)	589.708	10uM	28210	110.525	-10.5245		1uM	23470	107.759	-7.75941
192	2	H12	2H12			DMSO	neg. control				28000	109.702				24410	112.075
193	3	A1	3A1			MB	pos. control			50uM	489.8	1.72662			50uM	105.2	0.627825
194	3	A2	3A2	S1025	SelleckChem	Gefitinib (Iressa)	EGFR	184475-35-2, 184475-55-6 (HCl)	446.902	10uM	26330	92.8175	7.18252		1uM	15970	95.3077	4.69228
195	3	A3	3A3	S1568	SelleckChem	PD318088	MEK	391210-00-7	561.089	10uM	27600	97.2944	2.70556		1uM	16600	99.0675	0.932488
196	3	A4	3A4	S2219	SelleckChem	Cyt387	JAK	1056634-68-4, 1056636-08-8 (XHCl)	414.46	10uM	27550	97.1182	2.88182		1uM	16500	98.4707	1.52928
197	3	A5	3A5	S2161	SelleckChem	RAF265 (CHIR-265)	Raf, VEGFR	927880-90-8, 1009568-00-6 (Fumaric acid)	518.414	10uM	29560	104.204	-4.20375		1uM	17330	103.424	-3.4241
198	3	A6	3A6	S2683	SelleckChem	CHIR-124	Chk1, FLT3, PDGFR, GSK-3	405168-58-3	419.915	10uM	34170	120.455	-20.4547		1uM	18740	111.839	-11.8389
199	3	A7	3A7	EI-187	Enzo	TYRPHOSTIN 25	EGFRK	118409-58-8	202.166	10uM	27760	97.8585	2.14154		1uM	17460	104.2	-4.19993
200	3	A8	3A8	EI-197	Enzo	ML-7·HCl	MLCK	109376-83-2	452.738	10uM	26680	94.0513	5.94871		1uM	17140	102.29	-2.29019
201	3	A9	3A9	ALX-350-075	Enzo	Rottlerin	PKC delta	82-08-6	516.538	10uM	27500	96.9419	3.05808		1uM	16830	100.44	-0.440134
202	3	A10	3A10	CC-200	Enzo	Olomoucine	CDK	101622-51-9	298.343	10uM	25970	91.5484	8.45157		1uM	15950	95.1884	4.81164
203	3	A11	3A11	CC-207	Enzo	Indirubin-3'-monooxime	GSK-3beta	160807-49-8	277.277	10uM	24610	86.7542	13.2458		1uM	15100	90.1156	9.88437
204	3	A12	3A12			DMSO	neg. control				26640	93.9103				15950	95.1884
205	3	B1	3B1			MB	pos. control			50uM	446.4	1.57363			50uM	109.8	0.655278
206	3	B2	3B2	S1017	SelleckChem	Cediranib (AZD2171)	VEGFR, Flt	288383-20-0, 857036-77-2 (Maleic acid)	450.505	10uM	25730	90.7024	9.29761		1uM	14840	88.564	11.436
207	3	B3	3B3	S2134	SelleckChem	AZD8330	MEK	869357-68-6	461.227	10uM	26320	92.7822	7.21777		1uM	15220	90.8318	9.16822
208	3	B4	3B4	S2221	SelleckChem	Apatinib (YN968D1)	VEGFR	811803-05-1	493.578	10uM	27070	95.4261	4.5739		1uM	16090	96.0239	3.97613
209	3	B5	3B5	S2200	SelleckChem	Raf265 derivative	VEGFR, Raf	1942849-27-5	504.387	10uM	30080	106.037	-6.03684		1uM	16560	98.8288	1.1712
210	3	B6	3B6	S2735	SelleckChem	MK-8776	Chk1, CDK2	891494-63-6	376.261	10uM	24340	85.8024	14.1976		1uM	19040	113.629	-13.6292
211	3	B7	3B7	EI-185	Enzo	Lavendustin A	EGFRK	125697-92-9	381.379	10uM	28190	99.3743	0.625716		1uM	16510	98.5304	1.4696
212	3	B8	3B8	EI-230	Enzo	KN-62	CaMK II	127191-97-3	721.844	10uM	23210	81.819	18.181		1uM	15720	93.8157	6.18426
213	3	B9	3B9	ALX-350-006	Enzo	Genistein	Tyrosine Kinases	446-72-0	270.237	10uM	23790	83.8636	16.1364		1uM	16010	95.5464	4.45356
214	3	B10	3B10	CC-202	Enzo	N9-isopropyl-olomoucine	CDK	158982-15-1	326.396	10uM	25820	91.0197	8.98035		1uM	15530	92.6818	7.31816
215	3	B11	3B11	EI-246	Enzo	GF 109203X	PKC	133052-90-1	412.484	10uM	32690	115.238	-15.2375		1uM	15540	92.7415	7.25849
216	3	B12	3B12			DMSO	neg. control				26680	94.0513				15740	93.9351
217	3	C1	3C1			MB	pos. control			50uM	560.4	1.9755			50uM	214.8	1.28191
218	3	C2	3C2	S1023	SelleckChem	Erlotinib HCl	EGFR	183319-69-9, 183321-74-6 (free base), 248594-19-6 (methanesulfonate)	429.897	10uM	23380	82.4183	17.5817		1uM	14450	86.2365	13.7635
219	3	C3	3C3	S2205	SelleckChem	OSI-420 (Desmethyl Erlotinib)	EGFR	183320-51-6, 183321-86-0 (free base)	415.87	10uM	27510	96.9772	3.02283		1uM	15550	92.8012	7.19881
220	3	C4	3C4	S2216	SelleckChem	Mubritinib (TAK 165)	HER2	366017-09-6	468.471	10uM	29360	103.499	-3.49872		1uM	15930	95.069	4.931
221	3	C5	3C5	S2162	SelleckChem	AZD1480	JAK	935666-88-9, 1260222-79-4 (TFA)	348.766	10uM	27080	95.4614	4.53864		1uM	16330	97.4562	2.54383
222	3	C6	3C6	A-275	Enzo	Rapamycin	mTOR	53123-88-9	914.172	10uM	27610	97.3297	2.67031		1uM	16310	97.3368	2.66319
223	3	C7	3C7	EI-188	Enzo	TYRPHOSTIN 47	EGFRK	122520-86-9	220.248	10uM	28550	100.643	-0.643342		1uM	16870	100.679	-0.678851
224	3	C8	3C8	EI-228	Enzo	AG-494	EGFRK, PDGFRK	133550-35-3	280.278	10uM	29470	103.886	-3.88649		1uM	16690	99.6046	0.395375
225	3	C9	3C9	CC-100	Enzo	2-Aminopurine	p58 PITSLRE beta1	452-06-2	135.127	10uM	29200	102.935	-2.9347		1uM	16350	97.5755	2.42447
226	3	C10	3C10	EI-153	Enzo	ML-9·HCl	MLCK	105637-50-1	361.287	10uM	25520	89.9621	10.0379		1uM	15610	93.1593	6.84073
227	3	C11	3C11	ST-415	Enzo	Wortmannin	PI 3-K	19545-26-7	428.432	10uM	25330	89.2923	10.7077		1uM	15390	91.8463	8.15367
228	3	C12	3C12			DMSO	neg. control				28320	99.8326				16190	96.6207
229	3	D1	3D1			MB	pos. control			50uM	533.4	1.88032			50uM	207.8	1.24013
230	3	D2	3D2	S1021	SelleckChem	Dasatinib (BMS-354825)	Src, Bcr-Abl, c-Kit	302962-49-8, 854001-07-3 (HCl)	488.006	10uM	24760	87.283	12.717		1uM	15970	95.3077	4.69228
231	3	D3	3D3	S2206	SelleckChem	R935788 (Fostamatinib disodium, R788)	Syk	1025687-58-4, 901119-35-5 (free base),1180490-89-4 (acetate)	624.423	10uM	28730	101.278	-1.27787		1uM	15930	95.069	4.931
232	3	D4	3D4	S2201	SelleckChem	BMS 794833	c-Met, VEGFR	1174046-72-0, 1174161-83-1 (HCl)	468.84	10uM	32350	114.039	-14.039		1uM	17100	102.051	-2.05147
233	3	D5	3D5	S1532	SelleckChem	AZD7762	Chk	860352-01-8, 1246094-78-9 (HCl), 1192875-06-1 (Fumaric acid)	362.422	10uM	26190	92.324	7.67604		1uM	19400	115.778	-15.7777
234	3	D6	3D6	S1100	SelleckChem	MLN8054	Aurora A, Aurora B	869363-13-3	476.869	10uM	29170	102.829	-2.82894		1uM	17100	102.051	-2.05147
235	3	D7	3D7	EI-184	Enzo	HA-1004·2HCl	PKA, PKG	91742-10-8	366.267	10uM	30380	107.094	-7.09439		1uM	17970	107.244	-7.24357
236	3	D8	3D8	EI-226	Enzo	Hypericin	PKC	548-04-9	504.443	10uM	28480	100.397	-0.396581		1uM	17280	103.126	-3.1257
237	3	D9	3D9	AC-1293	Enzo	SU1498	Flk1	168835-82-3	390.518	10uM	27580	97.2239	2.77606		1uM	16660	99.4256	0.574413
238	3	D10	3D10	EI-148	Enzo	H-7·2HCl	PKA, PKG, MLCK, and PKC.	84477-87-2	364.291	10uM	27780	97.929	2.07103		1uM	16330	97.4562	2.54383
239	3	D11	3D11	EI-247	Enzo	Hydroxy-2-naphthalenylmethylphosphonic acid	IRK	132541-52-7	238.176	10uM	25660	90.4556	9.54437		1uM	16040	95.7255	4.27452
240	3	D12	3D12			DMSO	neg. control				27500	96.9419				16810	100.321
241	3	E1	3E1			MB	pos. control			50uM	431.4	1.52075			50uM	85.84	0.512286
242	3	E2	3E2	S1020	SelleckChem	CI-1040 (PD184352)	MEK	212631-79-3	478.66	10uM	27970	98.5987	1.40125		1uM	15610	93.1593	6.84073
243	3	E3	3E3	S2207	SelleckChem	PIK-293	PI3K	900185-01-5	397.433	10uM	29390	103.604	-3.60448		1uM	15860	94.6512	5.34875
244	3	E4	3E4	S2202	SelleckChem	NVP-BHG712	VEGFR, Src, Raf, Bcr-Abl	940310-85-0	503.479	10uM	28000	98.7045	1.2955		1uM	16770	100.082	-0.0820589
245	3	E5	3E5	S2179	SelleckChem	LY2784544	JAK	1229236-86-5, 1229236-87-6 (HCl)	469.942	10uM	27750	97.8232	2.17679		1uM	16020	95.6061	4.39388
246	3	E6	3E6	EI-191	Enzo	TYRPHOSTIN 23	EGFRK	118409-57-7	186.167	10uM	29620	104.415	-4.41526		1uM	16590	99.0078	0.992167
247	3	E7	3E7	EI-196	Enzo	H-89·2HCl	PKA	127243-85-0	519.283	10uM	26410	93.0995	6.9005		1uM	16590	99.0078	0.992167
248	3	E8	3E8	EI-229	Enzo	AG-370	PDGFRK	134036-53-6	259.265	10uM	29590	104.31	-4.30951		1uM	16780	100.142	-0.141738
249	3	E9	3E9	AC-1133	Enzo	TYRPHOSTIN AG 1295	Tyrosine kinases	71897-07-9	234.296	10uM	20040	70.6442	29.3558		1uM	15280	91.1899	8.81015
250	3	E10	3E10	CC-201	Enzo	Iso-olomoucine	Negative control for olomoucine.	101622-50-8	298.343	10uM	29040	102.371	-2.37067		1uM	15920	95.0093	4.99068
251	3	E11	3E11	EI-257	Enzo	TYRPHOSTIN 46	EGFRK, PDGFRK	122520-85-8	204.182	10uM	27800	97.9995	2.00053		1uM	15660	93.4577	6.54233
252	3	E12	3E12			DMSO	neg. control				28760	101.384				16630	99.2465
253	3	F1	3F1			MB	pos. control			50uM	517.4	1.82392			50uM	227.8	1.35949
254	3	F2	3F2	S1022	SelleckChem	Deforolimus (Ridaforolimus)	mTOR	572924-54-0, 697252-87-2	990.206	10uM	24440	86.1549	13.8451		1uM	15110	90.1753	9.82469
255	3	F3	3F3	S1574	SelleckChem	BIRB 796 (Doramapimod)	p38 MAPK	285983-48-4, 1283526-53-3 (HCl)	527.657	10uM	28030	98.8103	1.18974		1uM	16080	95.9642	4.03581
256	3	F4	3F4	S2194	SelleckChem	R406	Flt3, Syk	841290-81-1	628.636	10uM	29630	104.451	-4.45052		1uM	16720	99.7837	0.216337
257	3	F5	3F5	S2192	SelleckChem	AZD8931	EGFR, HER2	848942-61-0, 1196531-39-1 (diFumaric acid)	473.928	10uM	30080	106.037	-6.03684		1uM	17180	102.529	-2.52891
258	3	F6	3F6	EI-190	Enzo	TYRPHOSTIN 1	Negative control for tyrosine kinase inhibitors.	2826-26-8	184.194	10uM	30390	107.13	-7.12964		1uM	16890	100.798	-0.79821
259	3	F7	3F7	EI-215	Enzo	TYRPHOSTIN 9	PDGFRK	10537-47-0	282.38	10uM	31200	109.985	-9.98502		1uM	16910	100.918	-0.917568
260	3	F8	3F8	EI-233	Enzo	HA-1077·2HCl	PKA, PKG	103745-39-7	364.291	10uM	31280	110.267	-10.267		1uM	16880	100.739	-0.73853
261	3	F9	3F9	AC-1121	Enzo	Palmitoyl-DL-carnitine	PKC	6865-14-1	436.069	10uM	30630	107.976	-7.97568		1uM	16750	99.9627	0.0372995
262	3	F10	3F10	EI-146	Enzo	Erbstatin analog	EGFRK	63177-57-1	194.184	10uM	28120	99.1275	0.872477		1uM	16380	97.7546	2.24543
263	3	F11	3F11	EI-332	Enzo	Triciribine	Akt signaling pathway	35943-35-2	320.304	10uM	28390	100.079	-0.0793161		1uM	16380	97.7546	2.24543
264	3	F12	3F12			DMSO	neg. control				29450	103.816				16950	101.156
265	3	G1	3G1			MB	pos. control			50uM	416.6	1.46858			50uM	191.1	1.14047
266	3	G2	3G2	S1570	SelleckChem	KU-60019	ATM	925701-49-1	547.665	10uM	19280	67.9651	32.0349		1uM	14410	85.9978	14.0022
267	3	G3	3G3	S2214	SelleckChem	AZ 960	JAK	905586-69-8	354.357	10uM	28250	99.5858	0.414206		1uM	16330	97.4562	2.54383
268	3	G4	3G4	S2150	SelleckChem	Neratinib (HKI-272)	HER2, EGFR	698387-09-6, 915942-22-2 (Maleic acid)	557.043	10uM	29560	104.204	-4.20375		1uM	17310	103.305	-3.30474
269	3	G5	3G5	S2193	SelleckChem	GSK461364	PLK	929095-18-1, 1000873-97-1	543.604	10uM	23150	81.6075	18.3925		1uM	17320	103.364	-3.36442
270	3	G6	3G6	EI-195	Enzo	H-9·HCl	PKA, PKG, MLCK, and PKC.	116970-50-4	287.766	10uM	30410	107.2	-7.20014		1uM	17650	105.334	-5.33383
271	3	G7	3G7	EI-232	Enzo	2-Hydroxy-5-(2,5-dihydroxybenzylamino)benzoic acid	EGFRK, CaMK II	125697-93-0	275.257	10uM	30890	108.892	-8.89222		1uM	17290	103.185	-3.18538
272	3	G8	3G8	EI-158	Enzo	H-8	PKA, PKG	84478-11-5	265.331	10uM	30730	108.328	-8.32819		1uM	17400	103.842	-3.84185
273	3	G9	3G9	AC-1142	Enzo	Quercetin·2H2O	PI 3-K	6151-25-3	338.266	10uM	27170	95.7786	4.22138		1uM	17050	101.753	-1.75308
274	3	G10	3G10	CC-206	Enzo	Indirubin	GSK-3beta, CDK5	479-41-4	262.263	10uM	27590	97.2592	2.74081		1uM	16810	100.321	-0.320776
275	3	G11	3G11	EI-328	Enzo	Terreic acid	BTK	121-40-4	154.12	10uM	18380	64.7925	35.2075		1uM	16490	98.411	1.58896
276	3	G12	3G12			DMSO	neg. control				28730	101.278				17560	104.797
277	3	H1	3H1			MB	pos. control			50uM	511.4	1.80277			50uM	197.8	1.18046
278	3	H2	3H2	S1572	SelleckChem	BS-181 HCl	CDK	1092443-52-1 (free base)	416.991	10uM	24550	86.5427	13.4573		1uM	17060	101.813	-1.81276
279	3	H3	3H3	S2218	SelleckChem	PP242	mTOR	1092351-67-1, 1173019-76-5 (H2O)	308.338	10uM	29140	102.723	-2.72319		1uM	17540	104.677	-4.67736
280	3	H4	3H4	S2158	SelleckChem	KW 2449	Flt, Bcr-Abl, Aurora Kinase	1000669-72-6	332.399	10uM	26570	93.6635	6.33648		1uM	17390	103.782	-3.78217
281	3	H5	3H5	ST-110	Enzo	Daidzein	Negative control for Genistein.	486-66-8	254.238	10uM	30970	109.174	-9.17423		1uM	19410	115.837	-15.8374
282	3	H6	3H6	EI-189	Enzo	TYRPHOSTIN 51	EGFRK	122520-90-5	268.228	10uM	32110	113.193	-13.1929		1uM	18470	110.228	-10.2275
283	3	H7	3H7	EI-231	Enzo	5,6-dichloro-1-β-D-ribofuranosylbenzimidazole	CK II	53-85-0	319.141	10uM	33880	119.432	-19.4324		1uM	18820	112.316	-12.3163
284	3	H8	3H8	EI-155	Enzo	D-erythro-Sphingosine	PKC	123-78-4	299.492	10uM	33720	118.868	-18.8684		1uM	18880	112.674	-12.6744
285	3	H9	3H9	EI-156	Enzo	Staurosporine	Pan-specific	62996-74-1	466.531	10uM	7684	27.0873	72.9127	1	1uM	18360	109.571	-9.57106
286	3	H10	3H10	CC-205	Enzo	Roscovitine	CDK	186692-46-6	354.449	10uM	29650	104.521	-4.52102		1uM	17920	106.945	-6.94517
287	3	H11	3H11	EI-335	Enzo	TYRPHOSTIN AG 1288	Tyrosine kinases	116313-73-6	231.164	10uM	28780	101.454	-1.45413		1uM	17330	103.424	-3.4241
288	3	H12	3H12			DMSO	neg. control				30860	108.786				18220	108.736
289	4	A1	4A1			MB	pos. control			50uM	325.2	1.62063			50uM	344.2	2.16665
290	4	A2	4A2	EI-310	Enzo	Kenpaullone	GSK-3beta	142273-20-9	327.175	10uM	3272	16.306	83.694	1	1uM	9889	62.2488	37.7512
291	4	A3	4A3	EI-370	Enzo	PKC-412	PKC inhibitor	120685-11-2	570.637	10uM	19240	95.8824	4.11761		1uM	14480	91.148	8.85199
292	4	A4	4A4	EI-297	Enzo	PP2	Src family	172889-27-9	301.774	10uM	19940	99.3708	0.629166		1uM	15410	97.0021	2.99788
293	4	A5	4A5	EI-298	Enzo	ZM 336372	cRAF	208260-29-1	389.447	10uM	19190	95.6332	4.36679		1uM	15240	95.932	4.06798
294	4	A6	4A6	EI-282	Enzo	U-0126	MEK	109511-58-2	380.49	10uM	20650	102.909	-2.90911		1uM	15920	100.212	-0.212448
295	4	A7	4A7			unused
296	4	A8	4A8			unused
297	4	A9	4A9			unused
298	4	A10	4A10			unused
299	4	A11	4A11			unused
300	4	A12	4A12			DMSO	neg. control				19630	97.826				14720	92.6587
301	4	B1	4B1			MB	pos. control			50uM	265.8	1.32461			50uM	298.8	1.88087
302	4	B2	4B2	EI-306	Enzo	SU 4312	Flk1	5812-07-7	264.322	10uM	1009	5.02834	94.9717	1	1uM	3739	23.5361	76.4639	1
303	4	B3	4B3	EI-343	Enzo	SC-514	IKK2	354812-17-2	224.303	10uM	16130	80.3837	19.6163		1uM	15180	95.5543	4.44567
304	4	B4	4B4	EI-272	Enzo	AG-490	JAK-2	133550-30-8	294.305	10uM	19220	95.7827	4.21728		1uM	15630	98.387	1.61303
305	4	B5	4B5	EI-275	Enzo	PP1	Src family	172889-26-8	281.356	10uM	21090	105.102	-5.10185		1uM	16290	102.542	-2.54151
306	4	B6	4B6	EI-286	Enzo	SB-203580	p38 MAPK	152121-47-6	377.435	10uM	21130	105.301	-5.30119		1uM	16410	103.297	-3.29688
307	4	B7	4B7			unused
308	4	B8	4B8			unused
309	4	B9	4B9			unused
310	4	B10	4B10			unused
311	4	B11	4B11			unused
312	4	B12	4B12			DMSO	neg. control				18870	94.0385				15060	94.799
313	4	C1	4C1			MB	pos. control			50uM	411.8	2.0522			50uM	352.8	2.22079
314	4	C2	4C2	EI-305	Enzo	SP 600125	JNK	129-56-6	220.226	10uM	18160	90.5002	9.49978		1uM	15140	95.3025	4.69746
315	4	C3	4C3	EI-360	Enzo	PD-98059	MEK	167869-21-8	267.279	10uM	12940	64.4864	35.5136		1uM	15460	97.3169	2.68314
316	4	C4	4C4	EI-271	Enzo	Piceatannol	Syk	10083-24-6	244.243	10uM	7707	38.4078	61.5922	1	1uM	11190	70.4383	29.5617
317	4	C5	4C5	EI-278	Enzo	BAY 11-7082	IKK pathway	195462-67-7	207.249	10uM	678.8	3.38279	96.6172	1	1uM	16340	102.856	-2.85624
318	4	C6	4C6	ST-420	Enzo	LY 294002	PI 3-K	154447-36-6	307.343	10uM	20590	102.61	-2.6101		1uM	16690	105.059	-5.05941
319	4	C7	4C7			unused
320	4	C8	4C8			unused
321	4	C9	4C9			unused
322	4	C10	4C10			unused
323	4	C11	4C11			unused
324	4	C12	4C12			DMSO	neg. control				19600	97.6764				15580	98.0722
325	4	D1	4D1			MB	pos. control			50uM	351.8	1.75319			50uM	268.8	1.69203
326	4	D2	4D2	EI-307	Enzo	GW 5074	cRAF	220904-83-6	520.942	10uM	18150	90.4504	9.54962		1uM	14630	92.0922	7.90778
327	4	D3	4D3	EI-346	Enzo	BML-265	EGFRK		305.331	10uM	19340	96.3807	3.61926		1uM	16320	102.73	-2.73035
328	4	D4	4D4	EI-273	Enzo	2,2',3,3',4,4'-Hexahydroxy-1,1'-biphenyl-6,6'-dimethanol dimethyl ether	PKC alpha, PKC gamma	154675-18-0	338.309	10uM	18520	92.2943	7.70572		1uM	16570	104.304	-4.30404
329	4	D5	4D5	EI-295	Enzo	LFM-A13	BTK	62004-35-7	360.001	10uM	20240	100.866	-0.865882		1uM	17490	110.095	-10.0952
330	4	D6	4D6			unused
331	4	D7	4D7			unused
332	4	D8	4D8			unused
333	4	D9	4D9			unused
334	4	D10	4D10			unused
335	4	D11	4D11			unused
336	4	D12	4D12			DMSO	neg. control				19320	96.2811				15690	98.7647
337	4	E1	4E1			MB	pos. control			50uM	434.8	2.16682			50uM	366.8	2.30891
338	4	E2	4E2	EI-303	Enzo	AG-1296	PDGFRK	146535-11-7	266.295	10uM	18450	91.9454	8.05457		1uM	15800	99.4571	0.542922
339	4	E3	4E3	EI-345	Enzo	Apigenin	CK-II	520-36-5	270.237	10uM	13110	65.3336	34.6664		1uM	15970	100.527	-0.527185
340	4	E4	4E4	EI-268	Enzo	KN-93	CaMK II	139298-40-1	501.037	10uM	20510	102.211	-2.21142		1uM	17750	111.732	-11.7318
341	4	E5	4E5	EI-294	Enzo	SB-202190	p38 MAPK	152121-30-7	331.343	10uM	23050	114.869	-14.8695		1uM	17760	111.795	-11.7948
342	4	E6	4E6			unused
343	4	E7	4E7			unused
344	4	E8	4E8			unused
345	4	E9	4E9			unused
346	4	E10	4E10			unused
347	4	E11	4E11			unused
348	4	E12	4E12			DMSO	neg. control				20060	99.9689				16090	101.283
349	4	F1	4F1			MB	pos. control			50uM	570.8	2.84458			50uM	452.8	2.85026
350	4	F2	4F2	EI-336	Enzo	BML-257	Akt	32387-96-5	326.348	10uM	19100	95.1847	4.8153		1uM	15660	98.5758	1.42419
351	4	F3	4F3	EI-357	Enzo	ZM 449829	JAK-3	4452-06-6	182.218	10uM	21210	105.7	-5.69987		1uM	16060	101.094	-1.09371
352	4	F4	4F4	EI-263	Enzo	AG-126	IRAK	118409-62-4	215.165	10uM	20400	101.663	-1.66324		1uM	17030	107.2	-7.19962
353	4	F5	4F5	EI-277	Enzo	TYRPHOSTIN AG 1478	EGFRK	175178-82-2	315.754	10uM	20850	103.906	-3.90581		1uM	17340	109.151	-9.151
354	4	F6	4F6			unused
355	4	F7	4F7			unused
356	4	F8	4F8			unused
357	4	F9	4F9			unused
358	4	F10	4F10			unused
359	4	F11	4F11			unused
360	4	F12	4F12			DMSO	neg. control				19770	98.5236				16310	102.667
361	4	G1	4G1			MB	pos. control			50uM	408.5	2.03576			50uM	303.7	1.91172
362	4	G2	4G2	EI-344	Enzo	BML-259	Cdk5/p25	267654-00-2	260.355	10uM	18470	92.0451	7.9549		1uM	15020	94.5472	5.45283
363	4	G3	4G3	EI-253	Enzo	RG-1462	EGFRK	136831-49-7	275.133	10uM	20350	101.414	-1.41407		1uM	15590	98.1352	1.86482
364	4	G4	4G4	EI-258	Enzo	AG-879	NGFRK	148741-30-4	316.461	10uM	20370	101.514	-1.51374		1uM	16400	103.234	-3.23393
365	4	G5	4G5	EI-293	Enzo	5-Iodotubericidin	ERK2, adenosine kinase, CK1, CK2,	24386-93-4	392.15	10uM	22580	112.527	-12.5273		1uM	16340	102.856	-2.85624
366	4	G6	4G6			unused
367	4	G7	4G7			unused
368	4	G8	4G8			unused
369	4	G9	4G9			unused
370	4	G10	4G10			unused
371	4	G11	4G11			unused
372	4	G12	4G12			DMSO	neg. control				20690	103.108				16300	102.604
373	4	H1	4H1			MB	pos. control			50uM	525.8	2.62032			50uM	394.8	2.48517
374	4	H2	4H2	S1049	SelleckChem	Y-27632 2HCl	ROCK1, ROCK2	129830-38-2	320.263	10uM	21560	107.444	-7.44409		1uM	17070	107.451	-7.45141
375	4	H3	4H3	EI-299	Enzo	Y-27632·2HCl	ROCK	146986-50-7	320.258	10uM	22190	110.584	-10.5837		1uM	17540	110.41	-10.4099
376	4	H4	4H4	EI-267	Enzo	AG-825	HER1-2	149092-50-2	397.471	10uM	22730	113.275	-13.2748		1uM	17700	111.417	-11.4171
377	4	H5	4H5	EI-283	Enzo	Ro 31-8220 mesylate	PKC	138489-18-6	553.653	10uM	15830	78.8887	21.1113		1uM	19570	123.188	-23.1883
378	4	H6	4H6			unused
379	4	H7	4H7			unused
380	4	H8	4H8			unused
381	4	H9	4H9			unused
382	4	H10	4H10			unused
383	4	H11	4H11			unused
384	4	H12	4H12			DMSO	neg. control				22590	112.577				17340	109.151
